# EML4-ALK variant-specific genetic interactions shape lung tumorigenesis

**DOI:** 10.1101/2024.08.26.609730

**Authors:** Alberto Diaz-Jimenez, Emily G. Shuldiner, Kalman Somogyi, Oscar Gonzalez, Filiz Akkas, Christopher W. Murray, Laura Andrejka, Min K. Tsai, Benedikt Brors, Smruthy Sivakumar, Saumya D. Sisoudiya, Ethan S. Sokol, Dmitri A. Petrov, Monte M. Winslow, Rocio Sotillo

## Abstract

Oncogenic fusions of EML4 and ALK occur in ∼5% of lung adenocarcinomas. More than 15 EML4-ALK variants with distinct breakpoints within *EML4* have been identified, but the functional differences between these variants remain poorly understood. Here we use CRISPR/Cas9 somatic genome editing to generate autochthonous mouse models of the two most common EML4-ALK variants, V1 and V3, and show that V3 is more oncogenic than V1. By integrating these models with multiplexed genome editing, we quantify the effects of 29 putative tumor suppressor genes on V1- and V3-driven lung cancer growth *in vivo* and show that many tumor suppressor genes have dramatically variant-specific effects on tumorigenesis. Analysis of a novel dataset representing the largest human EML4-ALK lung cancer cohort to date identified alterations in the genomic landscape depending on the EML4-ALK variant. These findings demonstrate functional heterogeneity among EML4-ALK variants, suggesting that EML4-ALK variants behave more like distinct oncogenes than a uniform entity. More broadly, these findings highlight the dramatic impact of oncogenic fusions partner proteins on tumor biology.
