## Supplementary Table 1 for "EML4-ALK variant-specific genetic interactions shape lung tumorigenesis"

### Sheet: 20231212_EAmut_genie14
Supplementary Table 1. Mutation frequency of putative tumor suppressor genes selected for investigation.
Frequency of mutations in the selected genes in EML4-ALK patients (data from AACR Project GENIE v14 September 14, 2023). LUAD patients with EML4-ALK fusions were selected and annotated as mutant, wild-type or not analyzed according to their mutation panel. This table shows the percentage of mutations for each gene, inclusion criteria and major pathway or function.
Hugo Symbol	Mutant	Wildtype	Not analyzed	Percentage	Other Inclusion criteria; function data from lung cancer models	Pathway or function
TP53	13	138	0	8.61	Canonical TS; TS in KRAS model (Cai et al., Rogers et al., Blair et al., Jackson et al.); TS in EGFR model (Blair et al.)	DNA damage, cell cycle, many others
SETD2	9	142	0	5.96	Canonical TS; TS in KRAS model (Cai et al., Rogers et al., Blair et al.; Walter et al.); Synthetic lethal with oncogenic EGFR (Foggetti et al.)	Chromatin regulation; H3K36me3
KMT2D	8	143	0	5.3	TS in KRAS model (Cai et al. , Alam et al.); TS in LUSC (Pan et al.)	Chromatin regulation; H3K4me
ATM	7	144	0	4.64	Canonical TS; TS in KRAS p53 model (Schmitt, A. et al.)	DNA damage
SMAD4	5	146	0	3.31	Canonical TS; TS in KRAS (Blair, et al.); TS in ALK (Zhang et al.)	TGFbeta signaling
ARID1A	4	147	0	2.65	Canonical TS; TS in KRAS model (Walter et al.)	Chromatin remodeling
CDKN2A	3	148	0	1.99 (20% HOMDEL)	Canonical TS; TS in KRAS model (Cai et al., Rogers et al., Blair et al., Schuster, K. et al. )	Cell cycle
DNMT3A	3	148	0	1.99	Canonical TS; TS in Kras models (Cai et al.; Gao et al.)	DNA methylation
EP300	3	148	0	1.99	TS in SCLC (Kim et al.)	Histone acetylation
PTEN	3	148	0	1.99	Canonical TS; TS in KRAS model (Cai et al., Rogers et al., Blair et al.); TS in BRAF model (Blair et al.). TS in EGFR model (Foggetti et al.). TS in NSCLC patients (Soria et al.)	PI3K signaling
RBM10	2	133	16	1.48	TS in KRAS model (Cai et al., Blair et al.);TS in BRAF model (Blair et al., Tang et al.). TS in EGFR model (Foggetti et al., Blair et al.).	Splicing
ERCC4	2	135	14	1.46	TS inactivation is deleterious in KRAS-driven LUAD (Cai et al.)	DNA damage
BRCA2	2	149	0	1.32	Canonical TS. Passanger in KRAS model (Cai et al., Blair et al.)	DNA damage
NKX2-1 (TTF1)	2	149	0	1.32	Regulates KRAS driven lung tumor differentiation (Snyder et al.)	Lung differentation
SMARCA4	2	149	0	1.32	Canonical TS; TS in KRAS model (Walter et al., Concepcion et al.)	Chromatin remodeling
STAG2	2	149	0	1.32	Canonical TS; TS in KRAS model (Cai et al., Blair et al.); TS in BRAF model (Blair et al.).	Cohesin
KMT2C	1	111	39	0.89	TS in KRAS model (Cai et al.,)	Chromatin regulation H3K4me
RNF43	1	134	16	0.74	Canonical TS; TS in KRAS model (Cai et al., Rogers et al., Blair et al.); TS in BRAF model (Blair et al.). TS in EGFR model (Blair et al.).	Wnt signaling
SUZ12	1	141	9	0.7	PRC is a TS in KRAS model (Serresi, M. et al.), and tumor promoting in SCLC (Murai, F. et al.)	Chromatin regulation; H3K27me
KEAP1	1	145	5	0.68	Canonical TS; TS in KRAS model at late timepoint (Cai et al.,); Synthetic lethal with EGFR (Blair et al.)	Stress response
KDM6A (UTX)	1	150	0	0.66	TS in KRAS model (Cai et al., Wu et al.)	Chromatin regulation
NF1	1	150	0	0.66	Canonical TS; TS in KRAS model (Cai et al., Rogers et al., Blair et al.); TS in EGFR model (Foggetti et al.); Putative TS in EML4-ALK (Hrustanovic et al.)	RAS signaling
RB1	1	150	0	0.66	Canonical TS (Sage et al.); TS in KRAS model (Cai et al., Rogers et al., Blair et al.)	Cell cycle
CDKN2C	0	151	0	0	TS in KRAS model (Cai et al.)	Cell cycle
CMTR2	0	25	126	0	TS in KRAS model (Cai et al., Blair et al.)	Splicing
LATS2	0	102	49	0	Enriched in EML4-ALK-driven tumors (data not shown).	Hippo/Yap signaling
SLC34A2	0	16	135	0	Enriched in EML4-ALK-driven tumors. TS in several NSCLC cell lines (Wang et al.)	Ion homeostasis
STK11 (LKB1)	0	151	0	0	Canonical TS; TS in KRAS model (Cai et al., Rogers et al., Blair et al., Ji et al.); Synthetic lethal with oncogenic EGFR (Foggetti et al.)	AMPK family signaling
TSC1	0	151	0	0	Canonical TS; TS in KRAS model (Cai et al., Blair et al.); TS in EGFR model (Blair et al.).	mTOR sigaling
References
Alam et al.	KMT2D Deficiency Impairs Super-Enhancers to Confer a Glycolytic Vulnerability in Lung Cancer. Cancer Cell 37, 599-617.e7 (2020)
Blair et al.	Oncogenic context shapes the fitness landscape of tumor suppression. Nat. Commun. 14, 6422 (2023)
Cai et al.	Functional Taxonomy of Tumor Suppression in Oncogenic KRAS–Driven Lung Cancer. Cancer Discov. 11, 1754–1773 (2021)
Concepcion et al.	SMARCA4 inactivation promotes lineage-specific transformation and early metastatic features in the lung. Cancer Discov. 12, candisc.0248.2021 (2021)
Foggetti et al.	Genetic Determinants of EGFR-Driven Lung Cancer Growth and Therapeutic Response In VivoTumor Suppressor Genes and EGFR-Driven Lung Adenocarcinoma. Cancer Discov. 11, 1736–1753 (2021)
Gao et al.	Deletion of the de novo DNA methyltransferase Dnmt3a promotes lung tumor progression. Proc. Natl. Acad. Sci. 108, 18061–18066 (2011)
Hrustanovic et al.	RAS-MAPK dependence underlies a rational polytherapy strategy in EML4-ALK–positive lung cancer. Nat. Med. 21, 1038–1047 (2015)
Jackson et al.	The Differential Effects of Mutant p53 Alleles on Advanced Murine Lung Cancer. Cancer Res. 65, 10280–10288 (2005)
Ji et al.	LKB1 modulates lung cancer differentiation and metastasis. Nature 448, 807–810 (2007)
Kim et al.	KIX domain determines a selective tumor-promoting role for EP300 and its vulnerability in small cell lung cancer. Sci. Adv. 8, (2022)
Liu, C. et al.	SUZ12 is involved in progression of non-small cell lung cancer by promoting cell proliferation and metastasis. Tumor Biol. 35, 6073–6082 (2014)
Murai, F. et al.	EZH2 promotes progression of small cell lung cancer by suppressing the TGF-β-Smad-ASCL1 pathway. Cell Discov. 1, 15026 (2015).
Pan et al.	KMT2D deficiency drives lung squamous cell carcinoma and hypersensitivity to RTK-RAS inhibition. Cancer Cell 41, 88-105.e8 (2023)
Sage et al.	Acute mutation of retinoblastoma gene function is sufficient for cell cycle re-entry. Nature 424, 223–228 (2003)
Schmitt, A. et al.	ATM Deficiency Is Associated with Sensitivity to PARP1- and ATR Inhibitors in Lung Adenocarcinoma. Cancer Res. 77, 3040–3056 (2017)
Schuster, K. et al.	Nullifying the CDKN2AB Locus Promotes Mutant K-ras Lung Tumorigenesis. Mol. Cancer Res. 12, 912–923 (2014)
Serresi, M. et al.	Polycomb Repressive Complex 2 Is a Barrier to KRAS-Driven Inflammation and Epithelial-Mesenchymal Transition in Non-Small-Cell Lung Cancer. Cancer Cell 29, 17–31 (2016)
Snyder et al.	Nkx2-1 Represses a Latent Gastric Differentiation Program in Lung Adenocarcinoma. Mol. Cell 50, 185–199 (2013)
Soria et al.	Lack of PTEN expression in non-small cell lung cancer could be related to promoter methylation. Clin. cancer Res. : Off. J. Am. Assoc. Cancer Res. 8, 1178–84 (2002)
Tang et al,	Multiplexed screens identify RAS paralogues HRAS and NRAS as suppressors of KRAS-driven lung cancer growth. Nat. Cell Biol. 25, 159–169 (2023)
Walter et al.	Systematic In Vivo Inactivation of Chromatin-Regulating Enzymes Identifies Setd2 as a Potent Tumor Suppressor in Lung Adenocarcinoma. Cancer Res. 77, 1719–1729 (2017)
Wang et al.	The effects and mechanisms of SLC34A2 in tumorigenesis and progression of human non-small cell lung cancer. J. Biomed. Sci. 22, 52 (2015)
Wu et al.	In vivo CRISPR screening unveils histone demethylase UTX as an important epigenetic regulator in lung tumorigenesis. Proc. Natl. Acad. Sci. 115, E3978–E3986 (2018)
Zhang et al.	ALK phosphorylates SMAD4 on tyrosine to disable TGF-β tumour suppressor functions. Nat. Cell Biol. 21, 179–189 (2019)
