## Supplementary Table 2 for "EML4-ALK variant-specific genetic interactions shape lung tumorigenesis"

### Sheet: Sheet1
Supplementary Table 2: Impacts of genes in Lenti-sgTSG19 pools on EML4-ALK-V1- and V3-driven tumor growth
Impacts of genes in the Lenti-sgTSG19 pools on EML4-ALK-V1 an V3-driven lung tumorigenesis. ASM: adaptively sampled mean; AS95: adaptively sampled 95th percentile size.
P-values were calculated by bootstrap resampling and false discovery rate (FDR) adjustment was applied using the Benjamini-Hochberg method.
Gene	EML4-ALK variant	Metric	Point estimate	Lower 95% CI	Upper 95% CI	P-value	FDR-adjusted P-value
Cdkn2a	V1	ASM	2.06102	1.43129	2.74463	0	0
Inert	V1	ASM	1.13396	0.913869	1.5045	0.444	0.444
Lkb1	V1	ASM	0.457545	0.290497	0.709002	0.0008	0.0016
p53	V1	ASM	1.8702	1.29746	2.5091	0.001	0.0016
Pcna1	V1	ASM	0.0803304	0.0447533	0.133227	0	0
Pten	V1	ASM	6.91699	4.18387	10.0702	0	0
Rb1	V1	ASM	2.69415	1.31952	4.49516	0.0068	0.00906667
Setd2	V1	ASM	0.766888	0.514629	1.07947	0.1152	0.131657
Cdkn2a	V3	ASM	1.51463	1.23576	2.10318	0	0
Inert	V3	ASM	1.03361	0.937539	1.11975	0.7742	0.7742
Lkb1	V3	ASM	6.66642	3.11395	16.8594	0	0
p53	V3	ASM	3.03769	2.25869	4.52221	0	0
Pcna1	V3	ASM	0.00885389	0.00617277	0.014346	0	0
Pten	V3	ASM	2.26819	1.14548	3.68983	0.0202	0.0230857
Rb1	V3	ASM	4.55776	2.90174	6.46502	0	0
Setd2	V3	ASM	6.60581	3.47783	10.0172	0	0
Cdkn2a	V1	AS95	2.08325	0.992124	4.05512	0.0524	0.1048
Inert	V1	AS95	1.19455	0.827524	1.7763	0.4944	0.4944
Lkb1	V1	AS95	0.50684	0.21115	1.07475	0.076	0.1216
p53	V1	AS95	1.8906	0.897897	3.57471	0.1104	0.1472
Pcna1	V1	AS95	0.042362	0.014553	0.0982489	0	0
Pten	V1	AS95	5.66294	2.37223	11.3994	0	0
Rb1	V1	AS95	3.37414	1.60851	7.48738	0.001	0.00266667
Setd2	V1	AS95	0.59543	0.272754	1.60765	0.3388	0.3872
Cdkn2a	V3	AS95	1.58901	1.24502	1.98086	0	0
Inert	V3	AS95	1.01835	0.942114	1.12886	0.7022	0.7022
Lkb1	V3	AS95	6.17337	3.78435	8.5422	0	0
p53	V3	AS95	2.31443	1.88262	2.90176	0	0
Pcna1	V3	AS95	0.00881505	0.00511821	0.0323782	0	0
Pten	V3	AS95	2.1681	1.51523	3.02696	0.0012	0.00137143
Rb1	V3	AS95	2.7845	2.16355	3.32293	0	0
Setd2	V3	AS95	2.67016	2.21507	3.33123	0	0
