## Supplementary Table 3 for "EML4-ALK variant-specific genetic interactions shape lung tumorigenesis"

### Sheet: sgID_Assign
Supplementary Table 3. sgRNA and sgID sequences used in this study.
Table showing the information of the sgRNA vectors in the high content pools Lenti-sgTSG19-sgV1/Cre, Lenti-sgTSG19-sgV3/Cre, Lenti-sgTSG75-sgV1/Cre, Lenti-sgTSG75-sgV3/Cre. Each gene was targeted by two to four sgRNAs. sgRNA sequence, source and sgID are indicated.
Eml4_Alk_Variant_backbone, denotes the lentiviral vector used for sgRNA cloning, incorporating sgEml4-V1 or sgEml4-V3 and sgAlk, with "1" and "3" indicating the incorporation of sgEml4 variants V1 and V3, respectively.
sgRNA_Sequence, sgRNA sequence without the PAM motif
Source, details the reference source of the sgRNA sequence, with newly designed sgRNAs selected based on a comparative ranking analysis of the top 20 candidates from Benchling and CHOPCHOP.
sgID, 8-nucleotide sequence that identifies each sgRNA. sgIDs are specific for each sgRNA and Eml4-Alk variant.
sgID_Oligo, includes the sgID sequence and a 20 nuceleotide random sequence that identifies each clonal tumor.
Lenti-sgTSG20-PoolsgV1/Cre, Lenti-sgTSG20-PoolsgV3/Cre, Lenti-sgTSG75-PoolsgV1/Cre, Lenti-sgTSG75-PoolsgV3/Cre, identifies which sgRNAs were used in specific lentiviral pools
Target Gene	sgRNA	Eml4 Alk Variant backbone	sgRNA_Sequence	Source	sgID	sgID_Oligo	Lenti-sgTSG20-PoolsgV1/Cre	Lenti-sgTSG20-PoolsgV3/Cre	Lenti-sgTSG75-PoolsgV1/Cre	Lenti-sgTSG75-PoolsgV3/Cre
Eml4 (intron 14)	Eml4-V1	1	TTTGTCGGGGTCTACTAGGA	Maddalo et al., 2014			yes		yes
Eml4 (intron 6)	Eml4-V3	3	ACAAGAGCTGACCAGTTCAG	Diaz-Jimenez et al., 2024				yes	yes	yes
Alk (intron 19)	Alk	1 and 3	TCCTGGCATGTCTATCTGTA	Maddalo et al., 2014			yes	yes		yes
Arid1a	Arid1a#1	1	ATGGGTCCCAGACTCCACAG	Cai et al., 2021	TAGTGGTG	AGCTAGTCCGGATAGTGGTGGCNNNNNTANNNNNGCNNNNNTANNNNNGCATGCCCAAGAAGAAGAGGAAGGTGTC			yes
Arid1a	Arid1a#2	1	CCTGCTGGCCATACGCACTG	Cai et al., 2021	ACAACAGC	AGCTAGTCCGGAACAACAGCGCNNNNNTANNNNNGCNNNNNTANNNNNGCATGCCCAAGAAGAAGAGGAAGGTGTC			yes
Arid1a	Arid1a#3	1	CTAACGTTCATGGAAGAGAG	Cai et al., 2021	CCTAACAG	AGCTAGTCCGGACCTAACAGGCNNNNNTANNNNNGCNNNNNTANNNNNGCATGCCCAAGAAGAAGAGGAAGGTGTC			yes
Arid1a	Arid1a#4	1	CAGAGCAGCCCATACCCAGG	Cai et al., 2021	TACCCTTC	AGCTAGTCCGGATACCCTTCGCNNNNNTANNNNNGCNNNNNTANNNNNGCATGCCCAAGAAGAAGAGGAAGGTGTC			yes
Atm	Atm#1	1	CTTCTGTCTGGAGCTCTGTG	Cai et al., 2021	GGCTTTGT	AGCTAGTCCGGAGGCTTTGTGCNNNNNTANNNNNGCNNNNNTANNNNNGCATGCCCAAGAAGAAGAGGAAGGTGTC			yes
Atm	Atm#2	1	GTATCTCAGCAACAGTGGCT	Cai et al., 2021	TGGAAACC	AGCTAGTCCGGATGGAAACCGCNNNNNTANNNNNGCNNNNNTANNNNNGCATGCCCAAGAAGAAGAGGAAGGTGTC			yes
Brca2	Brca2#1	1	CTGAAAGGCGACTGGTCCAG	Cai et al., 2021	GTAACGTG	AGCTAGTCCGGAGTAACGTGGCNNNNNTANNNNNGCNNNNNTANNNNNGCATGCCCAAGAAGAAGAGGAAGGTGTC			yes
Brca2	Brca2#2	1	GTACCCAAAGTCTCGTCAAG	Cai et al., 2021	GAAATCGG	AGCTAGTCCGGAGAAATCGGGCNNNNNTANNNNNGCNNNNNTANNNNNGCATGCCCAAGAAGAAGAGGAAGGTGTC			yes
Cdkn2a	Cdkn2a#1	1	CGGTGCAGATTCGAACTGCG	Cai et al., 2021	CTTCTCTG	AGCTAGTCCGGACTTCTCTGGCNNNNNTANNNNNGCNNNNNTANNNNNGCATGCCCAAGAAGAAGAGGAAGGTGTC	yes		yes
Cdkn2a	Cdkn2a#2	1	GCAGCTCTTCTGCTCAACTA	Cai et al., 2021	CGATCCTT	AGCTAGTCCGGACGATCCTTGCNNNNNTANNNNNGCNNNNNTANNNNNGCATGCCCAAGAAGAAGAGGAAGGTGTC	yes		yes
Cdkn2c	Cdkn2c#1	1	AAAGAATGGCCGAGCCTTGG	Cai et al., 2021	GAGATCAC	AGCTAGTCCGGAGAGATCACGCNNNNNTANNNNNGCNNNNNTANNNNNGCATGCCCAAGAAGAAGAGGAAGGTGTC			yes
Cdkn2c	Cdkn2c#2	1	TGGCGTCCGCAGCTGCCAGG	Cai et al., 2021	GGAGTTTG	AGCTAGTCCGGAGGAGTTTGGCNNNNNTANNNNNGCNNNNNTANNNNNGCATGCCCAAGAAGAAGAGGAAGGTGTC			yes
Cmtr2	Cmtr2#1	1	CCCACAGGAGAAGCTCTCCG	Cai et al., 2021	GAAACGAG	AGCTAGTCCGGAGAAACGAGGCNNNNNTANNNNNGCNNNNNTANNNNNGCATGCCCAAGAAGAAGAGGAAGGTGTC			yes
Cmtr2	Cmtr2#2	1	GTAAGCCACTCGATAATGAG	Cai et al., 2021	TCGTAGTC	AGCTAGTCCGGATCGTAGTCGCNNNNNTANNNNNGCNNNNNTANNNNNGCATGCCCAAGAAGAAGAGGAAGGTGTC			yes
Dnmt3a	Dnmt3a#1	1	ATGATTGAATGGGCCCTCGG	Cai et al., 2021	CTATCCGA	AGCTAGTCCGGACTATCCGAGCNNNNNTANNNNNGCNNNNNTANNNNNGCATGCCCAAGAAGAAGAGGAAGGTGTC			yes
Dnmt3a	Dnmt3a#2	1	CAGGCCGAATTGTGTCTTGG	Cai et al., 2021	TAGCACAC	AGCTAGTCCGGATAGCACACGCNNNNNTANNNNNGCNNNNNTANNNNNGCATGCCCAAGAAGAAGAGGAAGGTGTC			yes
Ep300	Ep300#1	1	AAGCTCGCTCTATAGAGCTG	Cai et al., 2021	GGAATCTC	AGCTAGTCCGGAGGAATCTCGCNNNNNTANNNNNGCNNNNNTANNNNNGCATGCCCAAGAAGAAGAGGAAGGTGTC			yes
Ep300	Ep300#2	1	TTCACAGACCGCATGCCCTG	Cai et al., 2021	GAGCAAAG	AGCTAGTCCGGAGAGCAAAGGCNNNNNTANNNNNGCNNNNNTANNNNNGCATGCCCAAGAAGAAGAGGAAGGTGTC			yes
Ercc4	Ercc4#1	1	TATGAAGTCTACACGCAGGG	Cai et al., 2021	GTGTATGC	AGCTAGTCCGGAGTGTATGCGCNNNNNTANNNNNGCNNNNNTANNNNNGCATGCCCAAGAAGAAGAGGAAGGTGTC			yes
Ercc4	Ercc4#2	1	ACAAAGGGTCCAAGTAATGG	Cai et al., 2021	ACCTTGAG	AGCTAGTCCGGAACCTTGAGGCNNNNNTANNNNNGCNNNNNTANNNNNGCATGCCCAAGAAGAAGAGGAAGGTGTC			yes
Kdm6a	Kdm6a#1	1	AATTCGTGCTGCAAGTCCAG	Cai et al., 2021	CAAGCTAG	AGCTAGTCCGGACAAGCTAGGCNNNNNTANNNNNGCNNNNNTANNNNNGCATGCCCAAGAAGAAGAGGAAGGTGTC			yes
Kdm6a	Kdm6a#2	1	AGGTTGGATGCATCACACTG	Cai et al., 2021	CATCTGAG	AGCTAGTCCGGACATCTGAGGCNNNNNTANNNNNGCNNNNNTANNNNNGCATGCCCAAGAAGAAGAGGAAGGTGTC			yes
Keap1	Keap1#1	1	TCAAATACGACTGCCCGCAG	Cai et al., 2021	AACCCTAC	AGCTAGTCCGGAAACCCTACGCNNNNNTANNNNNGCNNNNNTANNNNNGCATGCCCAAGAAGAAGAGGAAGGTGTC	yes		yes
Keap1	Keap1#2	1	GGTTCGGTTACCGTCCTGCG	Cai et al., 2021	AAGTCGAG	AGCTAGTCCGGAAAGTCGAGGCNNNNNTANNNNNGCNNNNNTANNNNNGCATGCCCAAGAAGAAGAGGAAGGTGTC	yes		yes
Kmt2c	Kmt2c#1	1	TTCTACGCCAACAGAGACCA	Cai et al., 2021	GGAGATTG	AGCTAGTCCGGAGGAGATTGGCNNNNNTANNNNNGCNNNNNTANNNNNGCATGCCCAAGAAGAAGAGGAAGGTGTC			yes
Kmt2c	Kmt2c#2	1	AAGCACCCAGACAGCCTGTG	Cai et al., 2021	TAGTGTCG	AGCTAGTCCGGATAGTGTCGGCNNNNNTANNNNNGCNNNNNTANNNNNGCATGCCCAAGAAGAAGAGGAAGGTGTC			yes
Kmt2d	Kmt2d#1	1	TTGTGCTCTCTGTAACTGCG	Cai et al., 2021	GCTGTAAC	AGCTAGTCCGGAGCTGTAACGCNNNNNTANNNNNGCNNNNNTANNNNNGCATGCCCAAGAAGAAGAGGAAGGTGTC			yes
Kmt2d	Kmt2d#2	1	GAGCATCCGGCGCATCAATG	Cai et al., 2021	GTTGGATC	AGCTAGTCCGGAGTTGGATCGCNNNNNTANNNNNGCNNNNNTANNNNNGCATGCCCAAGAAGAAGAGGAAGGTGTC			yes
Lats2	Lats2#1	1	GATTGCAAGAGATTCGAGAG	This work	CAAGTCAC	AGCTAGTCCGGACAAGTCACGCNNNNNTANNNNNGCNNNNNTANNNNNGCATGCCCAAGAAGAAGAGGAAGGTGTC			yes
Lats2	Lats2#2	1	CATCCAAGGCTTCCACCCAG	This work	TACCCTGA	AGCTAGTCCGGATACCCTGAGCNNNNNTANNNNNGCNNNNNTANNNNNGCATGCCCAAGAAGAAGAGGAAGGTGTC			yes
Lats2	Lats2#3	1	CCCTGGATGCCAAAGTCCTG	This work	GCGATAGA	AGCTAGTCCGGAGCGATAGAGCNNNNNTANNNNNGCNNNNNTANNNNNGCATGCCCAAGAAGAAGAGGAAGGTGTC			yes
Lats2	Lats2#4	1	ATAAGGTCCAAACTTCGGGG	This work	CAGCAAAC	AGCTAGTCCGGACAGCAAACGCNNNNNTANNNNNGCNNNNNTANNNNNGCATGCCCAAGAAGAAGAGGAAGGTGTC			yes
Lkb1 (Stk11)	Lkb1 (Stk11)#1	1	GTGGTGGGCCGCAGTCACAA	Rogers et al., 2017	ACGTACAG	AGCTAGTCCGGAACGTACAGGCNNNNNTANNNNNGCNNNNNTANNNNNGCATGCCCAAGAAGAAGAGGAAGGTGTC	yes		yes
Lkb1 (Stk11)	Lkb1 (Stk11)#2	1	CCACTCTCTGACCTACTCCG	Cai et al., 2021	AATGTCGC	AGCTAGTCCGGAAATGTCGCGCNNNNNTANNNNNGCNNNNNTANNNNNGCATGCCCAAGAAGAAGAGGAAGGTGTC	yes		yes
Neo (inert)	Neo (inert)#1	1	TCATGGCTGATGCAATGCGG	Rogers et al., 2017	TGGACAGT	AGCTAGTCCGGATGGACAGTGCNNNNNTANNNNNGCNNNNNTANNNNNGCATGCCCAAGAAGAAGAGGAAGGTGTC	yes		yes
Neo (inert)	Neo (inert)#2	1	GATATTGCTGAAGAGCTTGG	Rogers et al., 2017	TGGTGGTT	AGCTAGTCCGGATGGTGGTTGCNNNNNTANNNNNGCNNNNNTANNNNNGCATGCCCAAGAAGAAGAGGAAGGTGTC	yes		yes
Neo (inert)	Neo (inert)#3	1	GAATAGCCTCTCCACCCAAG	Rogers et al., 2017	TGTGTTCG	AGCTAGTCCGGATGTGTTCGGCNNNNNTANNNNNGCNNNNNTANNNNNGCATGCCCAAGAAGAAGAGGAAGGTGTC	yes		yes
Nf1	Nf1#1	1	CCAAACGTAAAGCAGCAGTG	Cai et al., 2021	AAACCGGA	AGCTAGTCCGGAAAACCGGAGCNNNNNTANNNNNGCNNNNNTANNNNNGCATGCCCAAGAAGAAGAGGAAGGTGTC			yes
Nf1	Nf1#2	1	CTTCAACAACTCCCTCGATG	Cai et al., 2021	AGTCCAGT	AGCTAGTCCGGAAGTCCAGTGCNNNNNTANNNNNGCNNNNNTANNNNNGCATGCCCAAGAAGAAGAGGAAGGTGTC			yes
Nkx2-1	Nkx2-1#1	1	CGCCTTACCAGGACACCATG	This work	GCTGATAG	AGCTAGTCCGGAGCTGATAGGCNNNNNTANNNNNGCNNNNNTANNNNNGCATGCCCAAGAAGAAGAGGAAGGTGTC			yes
Nkx2-1	Nkx2-1#2	1	CGCCGCCTACCACATGACGG	This work	GCTGTTAG	AGCTAGTCCGGAGCTGTTAGGCNNNNNTANNNNNGCNNNNNTANNNNNGCATGCCCAAGAAGAAGAGGAAGGTGTC			yes
Nkx2-1	Nkx2-1#3	1	AGCGTACAGACAGGGCCAGG	This work	AGCCTAAG	AGCTAGTCCGGAAGCCTAAGGCNNNNNTANNNNNGCNNNNNTANNNNNGCATGCCCAAGAAGAAGAGGAAGGTGTC			yes
Nkx2-1	Nkx2-1#4	1	CTACAAGAAAGTGGGCATGG	This work	TACCAACG	AGCTAGTCCGGATACCAACGGCNNNNNTANNNNNGCNNNNNTANNNNNGCATGCCCAAGAAGAAGAGGAAGGTGTC			yes
NT (non-targeting/inert)	NT (non-targeting/inert)#1	1	GCGAGGTATTCGGCTCCGCG	Rogers et al., 2017	TGCCTTTG	AGCTAGTCCGGATGCCTTTGGCNNNNNTANNNNNGCNNNNNTANNNNNGCATGCCCAAGAAGAAGAGGAAGGTGTC	yes		yes
NT (non-targeting/inert)	NT (non-targeting/inert)#2	1	GACGTAGCCTTCCGAAATAT	Cai et al., 2021	TGTGCATC	AGCTAGTCCGGATGTGCATCGCNNNNNTANNNNNGCNNNNNTANNNNNGCATGCCCAAGAAGAAGAGGAAGGTGTC	yes		yes
NT (non-targeting/inert)	NT (non-targeting/inert)#3	1	GACTGAAATCCAAGGACTGT	Cai et al., 2021	GGGATTAG	AGCTAGTCCGGAGGGATTAGGCNNNNNTANNNNNGCNNNNNTANNNNNGCATGCCCAAGAAGAAGAGGAAGGTGTC	yes		yes
Pcna1	Pcna1 (essential gene)	1	ATACGTGCAAATTCACCCGA	Cai et al., 2021	CAAACCTC	AGCTAGTCCGGACAAACCTCGCNNNNNTANNNNNGCNNNNNTANNNNNGCATGCCCAAGAAGAAGAGGAAGGTGTC	yes		yes
Pten	Pten#1	1	CCTCCAATTCAGGACCCACG	Cai et al., 2021	GAGCTCTT	AGCTAGTCCGGAGAGCTCTTGCNNNNNTANNNNNGCNNNNNTANNNNNGCATGCCCAAGAAGAAGAGGAAGGTGTC	yes		yes
Pten	Pten#2	1	TCACCTGGATTACAGACCCG	Cai et al., 2021	TGCCACTA	AGCTAGTCCGGATGCCACTAGCNNNNNTANNNNNGCNNNNNTANNNNNGCATGCCCAAGAAGAAGAGGAAGGTGTC	yes		yes
Rb1	Rb1#1	1	TCTTACCAGGATTCCATCCA	Rogers et al., 2017	TCATTCGC	AGCTAGTCCGGATCATTCGCGCNNNNNTANNNNNGCNNNNNTANNNNNGCATGCCCAAGAAGAAGAGGAAGGTGTC	yes		yes
Rb1	Rb1#2	1	TACGTTCAGAATCCACGGGA	Cai et al., 2021	GACGTATG	AGCTAGTCCGGAGACGTATGGCNNNNNTANNNNNGCNNNNNTANNNNNGCATGCCCAAGAAGAAGAGGAAGGTGTC	yes		yes
Rbm10	Rbm10#1	1	GTATTTCCTGAACAGATCCG	Cai et al., 2021	ACTGCGAA	AGCTAGTCCGGAACTGCGAAGCNNNNNTANNNNNGCNNNNNTANNNNNGCATGCCCAAGAAGAAGAGGAAGGTGTC			yes
Rbm10	Rbm10#2	1	TGGGAACGAAAGCTCACCTG	Cai et al., 2021	AATGGAGC	AGCTAGTCCGGAAATGGAGCGCNNNNNTANNNNNGCNNNNNTANNNNNGCATGCCCAAGAAGAAGAGGAAGGTGTC			yes
Rnf43	Rnf43#1	1	GTAGACGAGCCCGAGCCGAG	Cai et al., 2021	GGTCTAAG	AGCTAGTCCGGAGGTCTAAGGCNNNNNTANNNNNGCNNNNNTANNNNNGCATGCCCAAGAAGAAGAGGAAGGTGTC			yes
Rnf43	Rnf43#2	1	TAGACAGATGGCACACACGG	Cai et al., 2021	ATACGACC	AGCTAGTCCGGAATACGACCGCNNNNNTANNNNNGCNNNNNTANNNNNGCATGCCCAAGAAGAAGAGGAAGGTGTC			yes
Setd2	Setd2#1	1	TCTCTAATCCATCTTCCCAG	Rogers et al., 2017	CTCCAACT	AGCTAGTCCGGACTCCAACTGCNNNNNTANNNNNGCNNNNNTANNNNNGCATGCCCAAGAAGAAGAGGAAGGTGTC	yes		yes
Setd2	Setd2#2	1	CCGTCTCCTTCACTTAACTG	Cai et al., 2021	GGTACTAC	AGCTAGTCCGGAGGTACTACGCNNNNNTANNNNNGCNNNNNTANNNNNGCATGCCCAAGAAGAAGAGGAAGGTGTC	yes		yes
Slc34a2	Slc34a2#1	1	TTGGCAGGTATGCTCGATTG	This work	GGAAAGAG	AGCTAGTCCGGAGGAAAGAGGCNNNNNTANNNNNGCNNNNNTANNNNNGCATGCCCAAGAAGAAGAGGAAGGTGTC			yes
Slc34a2	Slc34a2#2	1	GGAGGGTAGCAGTTCAGTCT	This work	ACGTATGG	AGCTAGTCCGGAACGTATGGGCNNNNNTANNNNNGCNNNNNTANNNNNGCATGCCCAAGAAGAAGAGGAAGGTGTC			yes
Slc34a2	Slc34a2#3	1	TCATAGAGGAGCATCCCGAG	This work	CCTGTACT	AGCTAGTCCGGACCTGTACTGCNNNNNTANNNNNGCNNNNNTANNNNNGCATGCCCAAGAAGAAGAGGAAGGTGTC			yes
Smad4	Smad4#1	1	AGACGGGCATAGATCACATG	Cai et al., 2021	TGTGGATG	AGCTAGTCCGGATGTGGATGGCNNNNNTANNNNNGCNNNNNTANNNNNGCATGCCCAAGAAGAAGAGGAAGGTGTC			yes
Smad4	Smad4#2	1	GATGTGTCATAGACAAGGTG	Cai et al., 2021	GACTAGGT	AGCTAGTCCGGAGACTAGGTGCNNNNNTANNNNNGCNNNNNTANNNNNGCATGCCCAAGAAGAAGAGGAAGGTGTC			yes
Smarca4	Smarca4#1	1	GGGATGCAGGTCTTACCATG	Cai et al., 2021	AATGCCTC	AGCTAGTCCGGAAATGCCTCGCNNNNNTANNNNNGCNNNNNTANNNNNGCATGCCCAAGAAGAAGAGGAAGGTGTC			yes
Smarca4	Smarca4#2	1	CGGAGGAATCAGCTTCTGTG	Cai et al., 2021	GGACTAAC	AGCTAGTCCGGAGGACTAACGCNNNNNTANNNNNGCNNNNNTANNNNNGCATGCCCAAGAAGAAGAGGAAGGTGTC			yes
Stag2	Stag2#1	1	CGAGTCCTACAAGCATGACC	Cai et al., 2021	TAACCCGA	AGCTAGTCCGGATAACCCGAGCNNNNNTANNNNNGCNNNNNTANNNNNGCATGCCCAAGAAGAAGAGGAAGGTGTC			yes
Stag2	Stag2#2	1	GGTCAAGAAGCGCTATGTCC	Cai et al., 2021	CAACCTTG	AGCTAGTCCGGACAACCTTGGCNNNNNTANNNNNGCNNNNNTANNNNNGCATGCCCAAGAAGAAGAGGAAGGTGTC			yes
Suz12	Suz12#1	1	CTTCTTCACCGGCAACACCG	This work	TTCAGGTG	AGCTAGTCCGGATTCAGGTGGCNNNNNTANNNNNGCNNNNNTANNNNNGCATGCCCAAGAAGAAGAGGAAGGTGTC			yes
Suz12	Suz12#2	1	CTCGGCCTCCTCCTCCTCGG	This work	AGCTGGAA	AGCTAGTCCGGAAGCTGGAAGCNNNNNTANNNNNGCNNNNNTANNNNNGCATGCCCAAGAAGAAGAGGAAGGTGTC			yes
Suz12	Suz12#3	1	TTGGTTTCTCAAAGGCCTGG	This work	CCCATTGT	AGCTAGTCCGGACCCATTGTGCNNNNNTANNNNNGCNNNNNTANNNNNGCATGCCCAAGAAGAAGAGGAAGGTGTC			yes
Suz12	Suz12#4	1	TTTCACAAGCAGGACTTCCA	This work	CATACCGT	AGCTAGTCCGGACATACCGTGCNNNNNTANNNNNGCNNNNNTANNNNNGCATGCCCAAGAAGAAGAGGAAGGTGTC			yes
Trp53	Trp53#1	1	AGGAGCTCCTGACACTCGGA	Rogers et al., 2017	AAGTCGTG	AGCTAGTCCGGAAAGTCGTGGCNNNNNTANNNNNGCNNNNNTANNNNNGCATGCCCAAGAAGAAGAGGAAGGTGTC	yes		yes
Trp53	Trp53#2	1	GAAGTCACAGCACATGACGG	Cai et al., 2021	GGTACCTA	AGCTAGTCCGGAGGTACCTAGCNNNNNTANNNNNGCNNNNNTANNNNNGCATGCCCAAGAAGAAGAGGAAGGTGTC	yes		yes
Trp53	Trp53#3	1	AACAGATCGTCCATGCAGTG	Cai et al., 2021	TGTGGACT	AGCTAGTCCGGATGTGGACTGCNNNNNTANNNNNGCNNNNNTANNNNNGCATGCCCAAGAAGAAGAGGAAGGTGTC	yes		yes
Tsc1	Tsc1#1	1	ACCTAAGATCCACATACCAG	Cai et al., 2021	TCGTTTCG	AGCTAGTCCGGATCGTTTCGGCNNNNNTANNNNNGCNNNNNTANNNNNGCATGCCCAAGAAGAAGAGGAAGGTGTC			yes
Tsc1	Tsc1#2	1	ATCGTGTGGCTCCTGCAAGG	Cai et al., 2021	TTGAGCCA	AGCTAGTCCGGATTGAGCCAGCNNNNNTANNNNNGCNNNNNTANNNNNGCATGCCCAAGAAGAAGAGGAAGGTGTC			yes
Arid1a	Arid1a#1	3	ATGGGTCCCAGACTCCACAG	Cai et al., 2021	ACGTTAGG	AGCTAGTCCGGAACGTTAGGGCNNNNNTANNNNNGCNNNNNTANNNNNGCATGCCCAAGAAGAAGAGGAAGGTGTC				yes
Arid1a	Arid1a#2	3	CCTGCTGGCCATACGCACTG	Cai et al., 2021	TAGACCAC	AGCTAGTCCGGATAGACCACGCNNNNNTANNNNNGCNNNNNTANNNNNGCATGCCCAAGAAGAAGAGGAAGGTGTC				yes
Arid1a	Arid1a#3	3	CTAACGTTCATGGAAGAGAG	Cai et al., 2021	AGATTCGC	AGCTAGTCCGGAAGATTCGCGCNNNNNTANNNNNGCNNNNNTANNNNNGCATGCCCAAGAAGAAGAGGAAGGTGTC				yes
Arid1a	Arid1a#4	3	CAGAGCAGCCCATACCCAGG	Cai et al., 2021	AAAGCTCC	AGCTAGTCCGGAAAAGCTCCGCNNNNNTANNNNNGCNNNNNTANNNNNGCATGCCCAAGAAGAAGAGGAAGGTGTC				yes
Atm	Atm#1	3	CTTCTGTCTGGAGCTCTGTG	Cai et al., 2021	ACGAGATC	AGCTAGTCCGGAACGAGATCGCNNNNNTANNNNNGCNNNNNTANNNNNGCATGCCCAAGAAGAAGAGGAAGGTGTC				yes
Atm	Atm#2	3	GTATCTCAGCAACAGTGGCT	Cai et al., 2021	AAGACGTC	AGCTAGTCCGGAAAGACGTCGCNNNNNTANNNNNGCNNNNNTANNNNNGCATGCCCAAGAAGAAGAGGAAGGTGTC				yes
Brca2	Brca2#1	3	CTGAAAGGCGACTGGTCCAG	Cai et al., 2021	AGACATGG	AGCTAGTCCGGAAGACATGGGCNNNNNTANNNNNGCNNNNNTANNNNNGCATGCCCAAGAAGAAGAGGAAGGTGTC				yes
Brca2	Brca2#2	3	GTACCCAAAGTCTCGTCAAG	Cai et al., 2021	CTTAGGTG	AGCTAGTCCGGACTTAGGTGGCNNNNNTANNNNNGCNNNNNTANNNNNGCATGCCCAAGAAGAAGAGGAAGGTGTC				yes
Cdkn2a	Cdkn2a#1	3	CGGTGCAGATTCGAACTGCG	Cai et al., 2021	TAACCGCA	AGCTAGTCCGGATAACCGCAGCNNNNNTANNNNNGCNNNNNTANNNNNGCATGCCCAAGAAGAAGAGGAAGGTGTC		yes		yes
Cdkn2a	Cdkn2a#2	3	GCAGCTCTTCTGCTCAACTA	Cai et al., 2021	CAACACTC	AGCTAGTCCGGACAACACTCGCNNNNNTANNNNNGCNNNNNTANNNNNGCATGCCCAAGAAGAAGAGGAAGGTGTC		yes		yes
Cdkn2c	Cdkn2c#1	3	AAAGAATGGCCGAGCCTTGG	Cai et al., 2021	CGACTTGA	AGCTAGTCCGGACGACTTGAGCNNNNNTANNNNNGCNNNNNTANNNNNGCATGCCCAAGAAGAAGAGGAAGGTGTC				yes
Cdkn2c	Cdkn2c#2	3	TGGCGTCCGCAGCTGCCAGG	Cai et al., 2021	CAACCCTT	AGCTAGTCCGGACAACCCTTGCNNNNNTANNNNNGCNNNNNTANNNNNGCATGCCCAAGAAGAAGAGGAAGGTGTC				yes
Cmtr2	Cmtr2#1	3	CCCACAGGAGAAGCTCTCCG	Cai et al., 2021	ACGAATGG	AGCTAGTCCGGAACGAATGGGCNNNNNTANNNNNGCNNNNNTANNNNNGCATGCCCAAGAAGAAGAGGAAGGTGTC				yes
Cmtr2	Cmtr2#2	3	GTAAGCCACTCGATAATGAG	Cai et al., 2021	AATCGACG	AGCTAGTCCGGAAATCGACGGCNNNNNTANNNNNGCNNNNNTANNNNNGCATGCCCAAGAAGAAGAGGAAGGTGTC				yes
Dnmt3a	Dnmt3a#1	3	ATGATTGAATGGGCCCTCGG	Cai et al., 2021	GCGATATC	AGCTAGTCCGGAGCGATATCGCNNNNNTANNNNNGCNNNNNTANNNNNGCATGCCCAAGAAGAAGAGGAAGGTGTC				yes
Dnmt3a	Dnmt3a#2	3	CAGGCCGAATTGTGTCTTGG	Cai et al., 2021	CACCAACA	AGCTAGTCCGGACACCAACAGCNNNNNTANNNNNGCNNNNNTANNNNNGCATGCCCAAGAAGAAGAGGAAGGTGTC				yes
Ep300	Ep300#1	3	AAGCTCGCTCTATAGAGCTG	Cai et al., 2021	CACAGACT	AGCTAGTCCGGACACAGACTGCNNNNNTANNNNNGCNNNNNTANNNNNGCATGCCCAAGAAGAAGAGGAAGGTGTC				yes
Ep300	Ep300#2	3	TTCACAGACCGCATGCCCTG	Cai et al., 2021	TTGCTCAG	AGCTAGTCCGGATTGCTCAGGCNNNNNTANNNNNGCNNNNNTANNNNNGCATGCCCAAGAAGAAGAGGAAGGTGTC				yes
Ercc4	Ercc4#1	3	TATGAAGTCTACACGCAGGG	Cai et al., 2021	GCTTTGAC	AGCTAGTCCGGAGCTTTGACGCNNNNNTANNNNNGCNNNNNTANNNNNGCATGCCCAAGAAGAAGAGGAAGGTGTC				yes
Ercc4	Ercc4#2	3	ACAAAGGGTCCAAGTAATGG	Cai et al., 2021	GTAACGTC	AGCTAGTCCGGAGTAACGTCGCNNNNNTANNNNNGCNNNNNTANNNNNGCATGCCCAAGAAGAAGAGGAAGGTGTC				yes
Kdm6a	Kdm6a#1	3	AATTCGTGCTGCAAGTCCAG	Cai et al., 2021	GGAACTAG	AGCTAGTCCGGAGGAACTAGGCNNNNNTANNNNNGCNNNNNTANNNNNGCATGCCCAAGAAGAAGAGGAAGGTGTC				yes
Kdm6a	Kdm6a#2	3	AGGTTGGATGCATCACACTG	Cai et al., 2021	AAACCCTC	AGCTAGTCCGGAAAACCCTCGCNNNNNTANNNNNGCNNNNNTANNNNNGCATGCCCAAGAAGAAGAGGAAGGTGTC				yes
Keap1	Keap1#1	3	TCAAATACGACTGCCCGCAG	Cai et al., 2021	TCGTACTC	AGCTAGTCCGGATCGTACTCGCNNNNNTANNNNNGCNNNNNTANNNNNGCATGCCCAAGAAGAAGAGGAAGGTGTC		yes		yes
Keap1	Keap1#2	3	GGTTCGGTTACCGTCCTGCG	Cai et al., 2021	ACAGTAGG	AGCTAGTCCGGAACAGTAGGGCNNNNNTANNNNNGCNNNNNTANNNNNGCATGCCCAAGAAGAAGAGGAAGGTGTC		yes		yes
Kmt2c	Kmt2c#1	3	TTCTACGCCAACAGAGACCA	Cai et al., 2021	GTTTGAGC	AGCTAGTCCGGAGTTTGAGCGCNNNNNTANNNNNGCNNNNNTANNNNNGCATGCCCAAGAAGAAGAGGAAGGTGTC				yes
Kmt2c	Kmt2c#2	3	AAGCACCCAGACAGCCTGTG	Cai et al., 2021	ATACGAGC	AGCTAGTCCGGAATACGAGCGCNNNNNTANNNNNGCNNNNNTANNNNNGCATGCCCAAGAAGAAGAGGAAGGTGTC				yes
Kmt2d	Kmt2d#1	3	TTGTGCTCTCTGTAACTGCG	Cai et al., 2021	TGCAGCTA	AGCTAGTCCGGATGCAGCTAGCNNNNNTANNNNNGCNNNNNTANNNNNGCATGCCCAAGAAGAAGAGGAAGGTGTC				yes
Kmt2d	Kmt2d#2	3	GAGCATCCGGCGCATCAATG	Cai et al., 2021	TGGTTACC	AGCTAGTCCGGATGGTTACCGCNNNNNTANNNNNGCNNNNNTANNNNNGCATGCCCAAGAAGAAGAGGAAGGTGTC				yes
Lats2	Lats2#1	3	GATTGCAAGAGATTCGAGAG	This work	CAACAGTG	AGCTAGTCCGGACAACAGTGGCNNNNNTANNNNNGCNNNNNTANNNNNGCATGCCCAAGAAGAAGAGGAAGGTGTC				yes
Lats2	Lats2#2	3	CATCCAAGGCTTCCACCCAG	This work	CTAACGTG	AGCTAGTCCGGACTAACGTGGCNNNNNTANNNNNGCNNNNNTANNNNNGCATGCCCAAGAAGAAGAGGAAGGTGTC				yes
Lats2	Lats2#3	3	CCCTGGATGCCAAAGTCCTG	This work	CATCATGC	AGCTAGTCCGGACATCATGCGCNNNNNTANNNNNGCNNNNNTANNNNNGCATGCCCAAGAAGAAGAGGAAGGTGTC				yes
Lats2	Lats2#4	3	ATAAGGTCCAAACTTCGGGG	This work	ACCGTTAC	AGCTAGTCCGGAACCGTTACGCNNNNNTANNNNNGCNNNNNTANNNNNGCATGCCCAAGAAGAAGAGGAAGGTGTC				yes
Lkb1 (Stk11)	Lkb1 (Stk11)#1	3	GTGGTGGGCCGCAGTCACAA	Rogers et al., 2017	GTTGATCC	AGCTAGTCCGGAGTTGATCCGCNNNNNTANNNNNGCNNNNNTANNNNNGCATGCCCAAGAAGAAGAGGAAGGTGTC		yes		yes
Lkb1 (Stk11)	Lkb1 (Stk11)#2	3	CCACTCTCTGACCTACTCCG	Cai et al., 2021	AAGGGAAC	AGCTAGTCCGGAAAGGGAACGCNNNNNTANNNNNGCNNNNNTANNNNNGCATGCCCAAGAAGAAGAGGAAGGTGTC		yes		yes
Neo (inert)	Neo (inert)#1	3	TCATGGCTGATGCAATGCGG	Rogers et al., 2017	TGCCCTTA	AGCTAGTCCGGATGCCCTTAGCNNNNNTANNNNNGCNNNNNTANNNNNGCATGCCCAAGAAGAAGAGGAAGGTGTC		yes		yes
Neo (inert)	Neo (inert)#2	3	GATATTGCTGAAGAGCTTGG	Rogers et al., 2017	TACCGTGA	AGCTAGTCCGGATACCGTGAGCNNNNNTANNNNNGCNNNNNTANNNNNGCATGCCCAAGAAGAAGAGGAAGGTGTC		yes		yes
Neo (inert)	Neo (inert)#3	3	GAATAGCCTCTCCACCCAAG	Rogers et al., 2017	GTGCAACA	AGCTAGTCCGGAGTGCAACAGCNNNNNTANNNNNGCNNNNNTANNNNNGCATGCCCAAGAAGAAGAGGAAGGTGTC		yes		yes
Nf1	Nf1#1	3	CCAAACGTAAAGCAGCAGTG	Cai et al., 2021	GGCTTAAC	AGCTAGTCCGGAGGCTTAACGCNNNNNTANNNNNGCNNNNNTANNNNNGCATGCCCAAGAAGAAGAGGAAGGTGTC				yes
Nf1	Nf1#2	3	CTTCAACAACTCCCTCGATG	Cai et al., 2021	GGAGTTGA	AGCTAGTCCGGAGGAGTTGAGCNNNNNTANNNNNGCNNNNNTANNNNNGCATGCCCAAGAAGAAGAGGAAGGTGTC				yes
Nkx2-1	Nkx2-1#1	3	CGCCTTACCAGGACACCATG	This work	ACGTTCAG	AGCTAGTCCGGAACGTTCAGGCNNNNNTANNNNNGCNNNNNTANNNNNGCATGCCCAAGAAGAAGAGGAAGGTGTC				yes
Nkx2-1	Nkx2-1#2	3	CGCCGCCTACCACATGACGG	This work	AGCTCAAC	AGCTAGTCCGGAAGCTCAACGCNNNNNTANNNNNGCNNNNNTANNNNNGCATGCCCAAGAAGAAGAGGAAGGTGTC				yes
Nkx2-1	Nkx2-1#3	3	AGCGTACAGACAGGGCCAGG	This work	GGCAAATC	AGCTAGTCCGGAGGCAAATCGCNNNNNTANNNNNGCNNNNNTANNNNNGCATGCCCAAGAAGAAGAGGAAGGTGTC				yes
Nkx2-1	Nkx2-1#4	3	CTACAAGAAAGTGGGCATGG	This work	GATCTGAG	AGCTAGTCCGGAGATCTGAGGCNNNNNTANNNNNGCNNNNNTANNNNNGCATGCCCAAGAAGAAGAGGAAGGTGTC				yes
NT (non-targeting/inert)	NT (non-targeting/inert)#1	3	GCGAGGTATTCGGCTCCGCG	Rogers et al., 2017	GAAACGTG	AGCTAGTCCGGAGAAACGTGGCNNNNNTANNNNNGCNNNNNTANNNNNGCATGCCCAAGAAGAAGAGGAAGGTGTC		yes		yes
NT (non-targeting/inert)	NT (non-targeting/inert)#2	3	GACGTAGCCTTCCGAAATAT	Cai et al., 2021	CCTCATGT	AGCTAGTCCGGACCTCATGTGCNNNNNTANNNNNGCNNNNNTANNNNNGCATGCCCAAGAAGAAGAGGAAGGTGTC		yes		yes
NT (non-targeting/inert)	NT (non-targeting/inert)#3	3	GACTGAAATCCAAGGACTGT	Cai et al., 2021	ACTTGTGG	AGCTAGTCCGGAACTTGTGGGCNNNNNTANNNNNGCNNNNNTANNNNNGCATGCCCAAGAAGAAGAGGAAGGTGTC		yes		yes
Pcna1 (essential gene)	Pcna1 (essential gene)	3	ATACGTGCAAATTCACCCGA	Cai et al., 2021	TGCACTAG	AGCTAGTCCGGATGCACTAGGCNNNNNTANNNNNGCNNNNNTANNNNNGCATGCCCAAGAAGAAGAGGAAGGTGTC		yes		yes
Pten	Pten#1	3	CCTCCAATTCAGGACCCACG	Cai et al., 2021	GATGTCAC	AGCTAGTCCGGAGATGTCACGCNNNNNTANNNNNGCNNNNNTANNNNNGCATGCCCAAGAAGAAGAGGAAGGTGTC		yes		yes
Pten	Pten#2	3	TCACCTGGATTACAGACCCG	Cai et al., 2021	GGTCATAC	AGCTAGTCCGGAGGTCATACGCNNNNNTANNNNNGCNNNNNTANNNNNGCATGCCCAAGAAGAAGAGGAAGGTGTC		yes		yes
Rb1	Rb1#1	3	TCTTACCAGGATTCCATCCA	Rogers et al., 2017	TGACCATG	AGCTAGTCCGGATGACCATGGCNNNNNTANNNNNGCNNNNNTANNNNNGCATGCCCAAGAAGAAGAGGAAGGTGTC		yes		yes
Rb1	Rb1#2	3	TACGTTCAGAATCCACGGGA	Cai et al., 2021	GCTGATCA	AGCTAGTCCGGAGCTGATCAGCNNNNNTANNNNNGCNNNNNTANNNNNGCATGCCCAAGAAGAAGAGGAAGGTGTC		yes		yes
Rbm10	Rbm10#1	3	GTATTTCCTGAACAGATCCG	Cai et al., 2021	GGCTTAGT	AGCTAGTCCGGAGGCTTAGTGCNNNNNTANNNNNGCNNNNNTANNNNNGCATGCCCAAGAAGAAGAGGAAGGTGTC				yes
Rbm10	Rbm10#2	3	TGGGAACGAAAGCTCACCTG	Cai et al., 2021	CAACAGAG	AGCTAGTCCGGACAACAGAGGCNNNNNTANNNNNGCNNNNNTANNNNNGCATGCCCAAGAAGAAGAGGAAGGTGTC				yes
Rnf43	Rnf43#1	3	GTAGACGAGCCCGAGCCGAG	Cai et al., 2021	TCGGTTCA	AGCTAGTCCGGATCGGTTCAGCNNNNNTANNNNNGCNNNNNTANNNNNGCATGCCCAAGAAGAAGAGGAAGGTGTC				yes
Rnf43	Rnf43#2	3	TAGACAGATGGCACACACGG	Cai et al., 2021	TGGTACTC	AGCTAGTCCGGATGGTACTCGCNNNNNTANNNNNGCNNNNNTANNNNNGCATGCCCAAGAAGAAGAGGAAGGTGTC				yes
Setd2	Setd2#1	3	TCTCTAATCCATCTTCCCAG	Rogers et al., 2017	GGAAATGG	AGCTAGTCCGGAGGAAATGGGCNNNNNTANNNNNGCNNNNNTANNNNNGCATGCCCAAGAAGAAGAGGAAGGTGTC		yes		yes
Setd2	Setd2#2	3	CCGTCTCCTTCACTTAACTG	Cai et al., 2021	AGACCTAG	AGCTAGTCCGGAAGACCTAGGCNNNNNTANNNNNGCNNNNNTANNNNNGCATGCCCAAGAAGAAGAGGAAGGTGTC		yes		yes
Slc34a2	Slc34a2#1	3	TTGGCAGGTATGCTCGATTG	This work	TGTCTACG	AGCTAGTCCGGATGTCTACGGCNNNNNTANNNNNGCNNNNNTANNNNNGCATGCCCAAGAAGAAGAGGAAGGTGTC				yes
Slc34a2	Slc34a2#2	3	GGAGGGTAGCAGTTCAGTCT	This work	GGTACAAC	AGCTAGTCCGGAGGTACAACGCNNNNNTANNNNNGCNNNNNTANNNNNGCATGCCCAAGAAGAAGAGGAAGGTGTC				yes
Slc34a2	Slc34a2#3	3	TCATAGAGGAGCATCCCGAG	This work	AAACCCGA	AGCTAGTCCGGAAAACCCGAGCNNNNNTANNNNNGCNNNNNTANNNNNGCATGCCCAAGAAGAAGAGGAAGGTGTC				yes
Smad4	Smad4#1	3	AGACGGGCATAGATCACATG	Cai et al., 2021	TGGTCTTC	AGCTAGTCCGGATGGTCTTCGCNNNNNTANNNNNGCNNNNNTANNNNNGCATGCCCAAGAAGAAGAGGAAGGTGTC				yes
Smad4	Smad4#2	3	GATGTGTCATAGACAAGGTG	Cai et al., 2021	AGACCTAC	AGCTAGTCCGGAAGACCTACGCNNNNNTANNNNNGCNNNNNTANNNNNGCATGCCCAAGAAGAAGAGGAAGGTGTC				yes
Smarca4	Smarca4#1	3	GGGATGCAGGTCTTACCATG	Cai et al., 2021	CATACCAC	AGCTAGTCCGGACATACCACGCNNNNNTANNNNNGCNNNNNTANNNNNGCATGCCCAAGAAGAAGAGGAAGGTGTC				yes
Smarca4	Smarca4#2	3	CGGAGGAATCAGCTTCTGTG	Cai et al., 2021	CTACTGTG	AGCTAGTCCGGACTACTGTGGCNNNNNTANNNNNGCNNNNNTANNNNNGCATGCCCAAGAAGAAGAGGAAGGTGTC				yes
Stag2	Stag2#1	3	CGAGTCCTACAAGCATGACC	Cai et al., 2021	AATCGTGG	AGCTAGTCCGGAAATCGTGGGCNNNNNTANNNNNGCNNNNNTANNNNNGCATGCCCAAGAAGAAGAGGAAGGTGTC				yes
Stag2	Stag2#2	3	GGTCAAGAAGCGCTATGTCC	Cai et al., 2021	ACGTAGAG	AGCTAGTCCGGAACGTAGAGGCNNNNNTANNNNNGCNNNNNTANNNNNGCATGCCCAAGAAGAAGAGGAAGGTGTC				yes
Suz12	Suz12#1	3	CTTCTTCACCGGCAACACCG	This work	GGAACAAC	AGCTAGTCCGGAGGAACAACGCNNNNNTANNNNNGCNNNNNTANNNNNGCATGCCCAAGAAGAAGAGGAAGGTGTC				yes
Suz12	Suz12#2	3	CTCGGCCTCCTCCTCCTCGG	This work	GGGAATAG	AGCTAGTCCGGAGGGAATAGGCNNNNNTANNNNNGCNNNNNTANNNNNGCATGCCCAAGAAGAAGAGGAAGGTGTC				yes
Suz12	Suz12#3	3	TTGGTTTCTCAAAGGCCTGG	This work	ACGTCCAA	AGCTAGTCCGGAACGTCCAAGCNNNNNTANNNNNGCNNNNNTANNNNNGCATGCCCAAGAAGAAGAGGAAGGTGTC				yes
Suz12	Suz12#4	3	TTTCACAAGCAGGACTTCCA	This work	CATCAACC	AGCTAGTCCGGACATCAACCGCNNNNNTANNNNNGCNNNNNTANNNNNGCATGCCCAAGAAGAAGAGGAAGGTGTC				yes
Trp53	Trp53#1	3	AGGAGCTCCTGACACTCGGA	Rogers et al., 2017	GATTTCGC	AGCTAGTCCGGAGATTTCGCGCNNNNNTANNNNNGCNNNNNTANNNNNGCATGCCCAAGAAGAAGAGGAAGGTGTC		yes		yes
Trp53	Trp53#2	3	GAAGTCACAGCACATGACGG	Cai et al., 2021	GCGGTTAA	AGCTAGTCCGGAGCGGTTAAGCNNNNNTANNNNNGCNNNNNTANNNNNGCATGCCCAAGAAGAAGAGGAAGGTGTC		yes		yes
Trp53	Trp53#3	3	AACAGATCGTCCATGCAGTG	Cai et al., 2021	CAGTGGAA	AGCTAGTCCGGACAGTGGAAGCNNNNNTANNNNNGCNNNNNTANNNNNGCATGCCCAAGAAGAAGAGGAAGGTGTC		yes		yes
Tsc1	Tsc1#1	3	ACCTAAGATCCACATACCAG	Cai et al., 2021	TGGACTAC	AGCTAGTCCGGATGGACTACGCNNNNNTANNNNNGCNNNNNTANNNNNGCATGCCCAAGAAGAAGAGGAAGGTGTC				yes
Tsc1	Tsc1#2	3	ATCGTGTGGCTCCTGCAAGG	Cai et al., 2021	CCACTTAG	AGCTAGTCCGGACCACTTAGGCNNNNNTANNNNNGCNNNNNTANNNNNGCATGCCCAAGAAGAAGAGGAAGGTGTC				yes
