## Supplementary Table 4 for "EML4-ALK variant-specific genetic interactions shape lung tumorigenesis"

### Sheet: Sheet1
Supplementary Table 4: Impacts of genes in Lenti-sgTSG75 pools on EML4-ALK-V1- and V3-driven tumor growth
Impacts of genes in the Lenti-sgTSG75 pools on EML4-ALK-V1 an V3-driven lung tumorigenesis. ASM: adaptively sampled mean; AS95: adaptively sampled 95th percentile size.
P-values were calculated by bootstrap resampling and false discovery rate (FDR) adjustment was applied using the Benjamini-Hochberg method.
Gene	EMl4-ALK variant	Metric	Point estimate	Lower 95% CI	Upper 95% CI	P-value	FDR-adjusted P-value
Arid1a	V1	ASM	0.615904	0.40235	0.937924	0.0232	0.03596
Atm	V1	ASM	1.00685	0.524346	1.93401	0.9558	0.974
Brca2	V1	ASM	0.40375	0.228023	0.722153	0.002	0.00364706
Cdkn2a	V1	ASM	5.75805	3.67585	9.59925	0	0
Cdkn2c	V1	ASM	3.51441	2.60087	4.94225	0	0
Cmtr2	V1	ASM	0.430223	0.279155	0.706865	0.0012	0.002325
Dnmt3a	V1	ASM	5.4593	3.51543	9.13124	0	0
Ep300	V1	ASM	2.62248	1.56981	4.55838	0.0002	0.000442857
Ercc4	V1	ASM	0.195781	0.0899999	0.364	0	0
Inert	V1	ASM	0.987563	0.868059	1.28091	0.7914	0.854745
Kdm6a	V1	ASM	3.13496	2.06587	5.33397	0	0
Keap1	V1	ASM	1.50798	0.973728	2.43286	0.0664	0.098019
Kmt2c	V1	ASM	3.47945	1.87784	7.46299	0	0
Kmt2d	V1	ASM	0.644838	0.40038	1.15276	0.1434	0.202064
Lats2	V1	ASM	1.08704	0.717501	1.87321	0.5552	0.661969
Lkb1	V1	ASM	1.02234	0.43181	1.99844	0.974	0.974
Nf1	V1	ASM	10.1118	6.998	16.5137	0	0
Nkx2-1	V1	ASM	61.8563	28.424	137.485	0	0
p53	V1	ASM	8.93851	5.53853	16.7725	0	0
Pcna1	V1	ASM	0.0115234	0.00672882	0.0203561	0	0
Pten	V1	ASM	12.7594	8.6118	20.4427	0	0
Rb1	V1	ASM	10.4122	5.4035	19.0258	0	0
Rbm10	V1	ASM	0.908696	0.561604	1.49015	0.7996	0.854745
Rnf43	V1	ASM	2.11073	1.47938	3.21949	0.0006	0.00124
Setd2	V1	ASM	1.33583	0.695158	2.58486	0.341	0.42284
Slc34a2	V1	ASM	1.57511	1.10193	2.40449	0.0152	0.0248
Smad4	V1	ASM	0.484673	0.289625	0.857797	0.0104	0.0179111
Smarca4	V1	ASM	0.763915	0.509688	1.24725	0.2964	0.38285
Stag2	V1	ASM	0.835468	0.473288	1.55568	0.6106	0.701059
Suz12	V1	ASM	1.29557	0.809834	2.53087	0.2246	0.302722
Tsc1	V1	ASM	5.49517	3.21227	10.4901	0	0
Arid1a	V3	ASM	1.27662	0.790898	2.15713	0.2586	0.308331
Atm	V3	ASM	0.776666	0.463967	1.38503	0.4576	0.506629
Brca2	V3	ASM	0.23566	0.152876	0.398334	0	0
Cdkn2a	V3	ASM	2.00772	1.35867	3.52686	0.0004	0.00155
Cdkn2c	V3	ASM	1.52552	1.07432	2.35757	0.0216	0.04185
Cmtr2	V3	ASM	0.285691	0.204011	0.449582	0	0
Dnmt3a	V3	ASM	5.91366	3.89634	10.2107	0	0
Ep300	V3	ASM	0.630908	0.409059	1.16107	0.1488	0.190712
Ercc4	V3	ASM	0.633944	0.370686	1.0694	0.0976	0.144076
Inert	V3	ASM	0.946962	0.829994	1.27168	0.9724	0.9724
Kdm6a	V3	ASM	1.0849	0.718466	1.87232	0.567	0.606103
Keap1	V3	ASM	0.381365	0.219701	0.712444	0.0012	0.00413333
Kmt2c	V3	ASM	1.43426	0.93323	2.45984	0.0942	0.144076
Kmt2d	V3	ASM	0.389001	0.264284	0.639624	0	0
Lats2	V3	ASM	1.10498	0.779995	1.72844	0.4504	0.506629
Lkb1	V3	ASM	10.1924	3.76164	30.1497	0	0
Nf1	V3	ASM	0.87918	0.624616	1.43634	0.7292	0.753507
Nkx2-1	V3	ASM	1.48777	0.881578	3.2938	0.1252	0.176418
p53	V3	ASM	3.67828	2.39759	6.81168	0	0
Pcna1	V3	ASM	0.0120108	0.00755472	0.0226877	0	0
Pten	V3	ASM	1.43789	0.938272	2.56534	0.0932	0.144076
Rb1	V3	ASM	1.369	0.853755	2.32308	0.149	0.190712
Rbm10	V3	ASM	2.63652	1.54954	4.58472	0.0018	0.00507273
Rnf43	V3	ASM	2.31449	1.39236	3.9705	0.0028	0.00667692
Setd2	V3	ASM	4.41243	1.65815	10.5499	0.0044	0.00909333
Slc34a2	V3	ASM	1.4403	0.854974	2.78652	0.1538	0.190712
Smad4	V3	ASM	4.34332	1.14647	12.0255	0.0328	0.0598118
Smarca4	V3	ASM	0.358814	0.225078	0.6835	0.002	0.00516667
Stag2	V3	ASM	2.61263	1.50195	4.7502	0.0016	0.00496
Suz12	V3	ASM	0.552002	0.342135	0.995213	0.0474	0.0816333
Tsc1	V3	ASM	4.73009	1.73525	13.4117	0.0032	0.00708571
Arid1a	V1	AS95	0.621684	0.334018	1.08353	0.089	0.125409
Atm	V1	AS95	1.07291	0.401317	3.7407	0.9114	0.9724
Brca2	V1	AS95	0.446605	0.214835	0.963377	0.0438	0.0798706
Cdkn2a	V1	AS95	8.69522	4.16267	13.6693	0	0
Cdkn2c	V1	AS95	3.62599	2.08027	6.01817	0	0
Cmtr2	V1	AS95	0.466235	0.233305	1.08479	0.0746	0.110124
Dnmt3a	V1	AS95	6.73095	3.22102	12.2381	0	0
Ep300	V1	AS95	3.34908	1.92045	5.91326	0	0
Ercc4	V1	AS95	0.24226	0.113448	0.45663	0	0
Inert	V1	AS95	1.12132	0.900307	1.90452	0.3234	0.401016
Kdm6a	V1	AS95	4.93913	2.54574	8.59903	0	0
Keap1	V1	AS95	2.47674	1.16289	5.18539	0.012	0.0248
Kmt2c	V1	AS95	4.20585	1.87181	11.377	0.0002	0.000442857
Kmt2d	V1	AS95	0.949093	0.381612	2.52252	0.9508	0.9724
Lats2	V1	AS95	1.47852	0.738459	3.43871	0.2878	0.371742
Lkb1	V1	AS95	0.692913	0.338013	1.30173	0.2096	0.282504
Nf1	V1	AS95	10.1555	5.31161	18.5809	0	0
Nkx2-1	V1	AS95	38.888	17.7605	73.6345	0	0
p53	V1	AS95	10.8744	6.21703	22.5046	0	0
Pcna1	V1	AS95	0.00986316	0.00517111	0.0328793	0	0
Pten	V1	AS95	14.3038	7.11931	24.5441	0	0
Rb1	V1	AS95	4.0678	2.21847	7.63869	0	0
Rbm10	V1	AS95	0.927767	0.434684	2.16198	0.8786	0.9724
Rnf43	V1	AS95	2.28951	1.16013	4.23367	0.0148	0.028675
Setd2	V1	AS95	0.933736	0.449506	2.28048	0.9724	0.9724
Slc34a2	V1	AS95	1.88811	0.939169	3.4788	0.0732	0.110124
Smad4	V1	AS95	0.391425	0.187987	1.06038	0.0688	0.110124
Smarca4	V1	AS95	0.975198	0.539527	2.06562	0.9686	0.9724
Stag2	V1	AS95	0.777506	0.326932	2.49235	0.663	0.7905
Suz12	V1	AS95	2.34634	1.00116	5.31896	0.0496	0.0854222
Tsc1	V1	AS95	4.20848	1.94106	10.9841	0	0
Arid1a	V3	AS95	1.24011	0.941064	1.86668	0.1112	0.143633
Atm	V3	AS95	0.909899	0.584279	1.46107	0.8722	0.8722
Brca2	V3	AS95	0.289728	0.212736	0.49483	0	0
Cdkn2a	V3	AS95	1.57638	1.19987	2.68889	0.0016	0.00413333
Cdkn2c	V3	AS95	1.32046	0.971584	1.92	0.0698	0.0983545
Cmtr2	V3	AS95	0.431193	0.285746	0.660191	0	0
Dnmt3a	V3	AS95	5.35795	3.71457	8.62864	0	0
Ep300	V3	AS95	0.535966	0.388002	0.96539	0.0372	0.0629789
Ercc4	V3	AS95	0.603042	0.453423	0.916645	0.0122	0.0222471
Inert	V3	AS95	0.921928	0.825868	1.1747	0.8436	0.8722
Kdm6a	V3	AS95	1.30304	0.794364	2.14018	0.2756	0.3286
Keap1	V3	AS95	0.61584	0.409293	1.023	0.0656	0.0968381
Kmt2c	V3	AS95	1.42589	1.02673	2.34081	0.0386	0.0629789
Kmt2d	V3	AS95	0.441163	0.315869	0.690817	0.0008	0.00248
Lats2	V3	AS95	1.07609	0.835541	1.77104	0.2962	0.340081
Lkb1	V3	AS95	7.18954	3.79305	18.4123	0	0
Nf1	V3	AS95	0.969516	0.713414	1.51185	0.8704	0.8722
Nkx2-1	V3	AS95	2.5966	1.51142	7.57295	0.001	0.00281818
p53	V3	AS95	3.55852	2.27896	5.77787	0	0
Pcna1	V3	AS95	0.00747351	0.00499071	0.0136341	0	0
Pten	V3	AS95	1.78165	1.19385	2.76759	0.006	0.0132267
Rb1	V3	AS95	1.36541	0.967567	1.9497	0.073	0.0983913
Rbm10	V3	AS95	1.97307	1.41569	3.29251	0.0004	0.00137778
Rnf43	V3	AS95	1.95323	1.22809	2.78813	0.0092	0.017825
Setd2	V3	AS95	3.05375	2.16183	5.31005	0	0
Slc34a2	V3	AS95	1.27813	0.86107	2.0287	0.1758	0.217992
Smad4	V3	AS95	2.13436	1.34172	3.47677	0.0022	0.00524615
Smarca4	V3	AS95	0.560314	0.385998	1.03355	0.0618	0.09579
Stag2	V3	AS95	1.83639	1.21905	3.0259	0.0064	0.0132267
Suz12	V3	AS95	0.753559	0.492878	1.30856	0.3668	0.4061
Tsc1	V3	AS95	2.78482	1.60099	4.49149	0.0002	0.000775
