## Supplementary Table 5 for "EML4-ALK variant-specific genetic interactions shape lung tumorigenesis"

### Sheet: Sheet1
Supplementary Table 5: Prevalence of Alterations in EML4-ALK driven NSCLC samples
Prevalence of alterations in all genes assayed across the entire cohort of NSCLC samples with EML4-ALK fusions.
Gene	Total samples	Altered samples	Prevalence	Prevalence (lower 95% CI)	Prevalence (upper 95% CI)
CDKN2A	1998	722	0.361361	0.340263	0.382867
TP53	1998	650	0.325325	0.304801	0.346363
CDKN2B	1998	596	0.298298	0.278295	0.318895
SETD2	1998	164	0.082082	0.070416	0.094991
MDM2	1998	89	0.044545	0.035923	0.054532
DNMT3A	1998	81	0.040541	0.032323	0.050138
MYC	1998	81	0.040541	0.032323	0.050138
SMAD4	1998	64	0.032032	0.024754	0.040722
NKX2-1	1998	56	0.028028	0.02124	0.036244
ARFRP1	1998	51	0.025526	0.019063	0.033426
ARID1A	1998	49	0.024525	0.018197	0.032294
RICTOR	1998	46	0.023023	0.016904	0.030591
GNAS	1998	42	0.021021	0.015191	0.028309
NFKBIA	1998	41	0.020521	0.014765	0.027736
U2AF1	1998	39	0.01952	0.013916	0.026588
EP300	1998	38	0.019019	0.013493	0.026012
PTEN	1998	36	0.018018	0.012651	0.024858
ATM	1998	35	0.017518	0.012231	0.024279
TET2	1998	33	0.016517	0.011396	0.023118
CDK4	1998	31	0.015516	0.010566	0.021951
CTNNB1	1998	31	0.015516	0.010566	0.021951
FGF10	1998	31	0.015516	0.010566	0.021951
MAP2K4	1998	31	0.015516	0.010566	0.021951
RB1	1998	31	0.015516	0.010566	0.021951
KRAS	1998	30	0.015015	0.010153	0.021366
NF2	1998	30	0.015015	0.010153	0.021366
MET	1998	29	0.014515	0.009742	0.020779
ZNF217	1998	29	0.014515	0.009742	0.020779
MUTYH	1998	27	0.013514	0.008924	0.019601
CCND1	1998	26	0.013013	0.008518	0.019009
CREBBP	1998	26	0.013013	0.008518	0.019009
HGF	1998	26	0.013013	0.008518	0.019009
AURKA	1998	25	0.012513	0.008113	0.018416
CHEK2	1998	25	0.012513	0.008113	0.018416
PIK3CA	1998	25	0.012513	0.008113	0.018416
FGF19	1998	23	0.011512	0.007311	0.017223
SMARCA4	1998	23	0.011512	0.007311	0.017223
FGF3	1998	22	0.011011	0.006913	0.016624
TERT	1998	22	0.011011	0.006913	0.016624
TERC	1998	21	0.010511	0.006518	0.016022
EGFR	1998	20	0.01001	0.006125	0.015418
FGF4	1998	20	0.01001	0.006125	0.015418
KEAP1	1998	20	0.01001	0.006125	0.015418
BRCA1	1998	18	0.009009	0.005348	0.014201
KMT2D	1998	18	0.009009	0.005348	0.014201
NF1	1998	18	0.009009	0.005348	0.014201
ACVR1B	1998	17	0.008509	0.004964	0.013588
ASXL1	1998	17	0.008509	0.004964	0.013588
CCND3	1998	17	0.008509	0.004964	0.013588
MCL1	1998	17	0.008509	0.004964	0.013588
BRCA2	1998	16	0.008008	0.004584	0.012972
BCOR	1998	15	0.007508	0.004208	0.012352
BRAF	1998	15	0.007508	0.004208	0.012352
KDM5C	1998	15	0.007508	0.004208	0.012352
NFE2L2	1998	15	0.007508	0.004208	0.012352
PRKCI	1998	15	0.007508	0.004208	0.012352
SF3B1	1998	15	0.007508	0.004208	0.012352
STK11	1998	15	0.007508	0.004208	0.012352
APC	1998	14	0.007007	0.003836	0.011729
EMSY	1998	14	0.007007	0.003836	0.011729
ERBB4	1998	14	0.007007	0.003836	0.011729
KDM6A	1998	13	0.006507	0.003469	0.011101
KEL	1998	13	0.006507	0.003469	0.011101
NOTCH2	1998	13	0.006507	0.003469	0.011101
CCNE1	1998	12	0.006006	0.003107	0.010468
PBRM1	1998	12	0.006006	0.003107	0.010468
RBM10	1998	12	0.006006	0.003107	0.010468
CCND2	1998	11	0.005506	0.002751	0.009829
KDM5A	1998	11	0.005506	0.002751	0.009829
NOTCH1	1998	11	0.005506	0.002751	0.009829
TSC2	1998	11	0.005506	0.002751	0.009829
AKT3	1998	10	0.005005	0.002403	0.009185
BAP1	1998	10	0.005005	0.002403	0.009185
CDK6	1998	10	0.005005	0.002403	0.009185
FGF23	1998	10	0.005005	0.002403	0.009185
FGF6	1998	10	0.005005	0.002403	0.009185
ATR	1998	9	0.004505	0.002062	0.008534
CBL	1998	9	0.004505	0.002062	0.008534
EPHA3	1998	9	0.004505	0.002062	0.008534
ERBB2	1998	9	0.004505	0.002062	0.008534
FGFR4	1998	9	0.004505	0.002062	0.008534
MSH6	1998	9	0.004505	0.002062	0.008534
PIK3CB	1998	9	0.004505	0.002062	0.008534
PRKN	1998	9	0.004505	0.002062	0.008534
SPEN	1998	9	0.004505	0.002062	0.008534
SPOP	1998	9	0.004505	0.002062	0.008534
CASP8	1998	8	0.004004	0.00173	0.007874
CDKN1A	1998	8	0.004004	0.00173	0.007874
EPHB1	1998	8	0.004004	0.00173	0.007874
FANCA	1998	8	0.004004	0.00173	0.007874
FBXW7	1998	8	0.004004	0.00173	0.007874
JAK2	1998	8	0.004004	0.00173	0.007874
MAP3K13	1998	8	0.004004	0.00173	0.007874
NBN	1998	8	0.004004	0.00173	0.007874
PALB2	1998	8	0.004004	0.00173	0.007874
PDGFRB	1998	8	0.004004	0.00173	0.007874
STAG2	1998	8	0.004004	0.00173	0.007874
BCORL1	1998	7	0.003504	0.00141	0.007205
CDK12	1998	7	0.003504	0.00141	0.007205
FGF14	1998	7	0.003504	0.00141	0.007205
FLCN	1998	7	0.003504	0.00141	0.007205
IRS2	1998	7	0.003504	0.00141	0.007205
MDM4	1998	7	0.003504	0.00141	0.007205
MSH2	1998	7	0.003504	0.00141	0.007205
NOTCH3	1998	7	0.003504	0.00141	0.007205
PARP1	1998	7	0.003504	0.00141	0.007205
PIK3C2B	1998	7	0.003504	0.00141	0.007205
STAT3	1998	7	0.003504	0.00141	0.007205
ABL1	1998	6	0.003003	0.001103	0.006525
BARD1	1998	6	0.003003	0.001103	0.006525
BCL2L1	1998	6	0.003003	0.001103	0.006525
BRIP1	1998	6	0.003003	0.001103	0.006525
CUL4A	1998	6	0.003003	0.001103	0.006525
HRAS	1998	6	0.003003	0.001103	0.006525
REL	1998	6	0.003003	0.001103	0.006525
SMAD2	1998	6	0.003003	0.001103	0.006525
SMARCB1	1998	6	0.003003	0.001103	0.006525
VHL	1998	6	0.003003	0.001103	0.006525
AKT2	1998	5	0.002503	0.000813	0.00583
BRD4	1998	5	0.002503	0.000813	0.00583
CTCF	1998	5	0.002503	0.000813	0.00583
DIS3	1998	5	0.002503	0.000813	0.00583
FANCC	1998	5	0.002503	0.000813	0.00583
FANCG	1998	5	0.002503	0.000813	0.00583
FANCL	1998	5	0.002503	0.000813	0.00583
FGF12	1998	5	0.002503	0.000813	0.00583
FGFR1	1998	5	0.002503	0.000813	0.00583
FLT3	1998	5	0.002503	0.000813	0.00583
FUBP1	1998	5	0.002503	0.000813	0.00583
MLH1	1998	5	0.002503	0.000813	0.00583
NRAS	1998	5	0.002503	0.000813	0.00583
RAF1	1998	5	0.002503	0.000813	0.00583
RNF43	1998	5	0.002503	0.000813	0.00583
SOX9	1998	5	0.002503	0.000813	0.00583
ZNF703	1998	5	0.002503	0.000813	0.00583
ATRX	1998	4	0.002002	0.000546	0.005118
CD274	1998	4	0.002002	0.000546	0.005118
CEBPA	1998	4	0.002002	0.000546	0.005118
CTNNA1	1998	4	0.002002	0.000546	0.005118
EPHB4	1998	4	0.002002	0.000546	0.005118
ERBB3	1998	4	0.002002	0.000546	0.005118
FAS	1998	4	0.002002	0.000546	0.005118
FGFR2	1998	4	0.002002	0.000546	0.005118
FH	1998	4	0.002002	0.000546	0.005118
JUN	1998	4	0.002002	0.000546	0.005118
KIT	1998	4	0.002002	0.000546	0.005118
LYN	1998	4	0.002002	0.000546	0.005118
MRE11	1998	4	0.002002	0.000546	0.005118
MYCN	1998	4	0.002002	0.000546	0.005118
PAX5	1998	4	0.002002	0.000546	0.005118
PIK3R1	1998	4	0.002002	0.000546	0.005118
RPTOR	1998	4	0.002002	0.000546	0.005118
SDHA	1998	4	0.002002	0.000546	0.005118
SRC	1998	4	0.002002	0.000546	0.005118
TGFBR2	1998	4	0.002002	0.000546	0.005118
TSC1	1998	4	0.002002	0.000546	0.005118
VEGFA	1998	4	0.002002	0.000546	0.005118
XRCC2	1998	4	0.002002	0.000546	0.005118
AKT1	1998	3	0.001502	0.00031	0.004382
BTG1	1998	3	0.001502	0.00031	0.004382
CBFB	1998	3	0.001502	0.00031	0.004382
CUL3	1998	3	0.001502	0.00031	0.004382
DAXX	1998	3	0.001502	0.00031	0.004382
ERRFI1	1998	3	0.001502	0.00031	0.004382
EZH2	1998	3	0.001502	0.00031	0.004382
FGFR3	1998	3	0.001502	0.00031	0.004382
FLT1	1998	3	0.001502	0.00031	0.004382
GRM3	1998	3	0.001502	0.00031	0.004382
IGF1R	1998	3	0.001502	0.00031	0.004382
IKBKE	1998	3	0.001502	0.00031	0.004382
KDR	1998	3	0.001502	0.00031	0.004382
MITF	1998	3	0.001502	0.00031	0.004382
MTOR	1998	3	0.001502	0.00031	0.004382
PDCD1LG2	1998	3	0.001502	0.00031	0.004382
PDGFRA	1998	3	0.001502	0.00031	0.004382
PRKAR1A	1998	3	0.001502	0.00031	0.004382
PTCH1	1998	3	0.001502	0.00031	0.004382
RAD51C	1998	3	0.001502	0.00031	0.004382
RAD51D	1998	3	0.001502	0.00031	0.004382
TNFRSF14	1998	3	0.001502	0.00031	0.004382
WT1	1998	3	0.001502	0.00031	0.004382
AMER1	1998	2	0.001001	0.000121	0.003611
ARAF	1998	2	0.001001	0.000121	0.003611
AXIN1	1998	2	0.001001	0.000121	0.003611
BCL2L2	1998	2	0.001001	0.000121	0.003611
BTK	1998	2	0.001001	0.000121	0.003611
CDH1	1998	2	0.001001	0.000121	0.003611
CDKN1B	1998	2	0.001001	0.000121	0.003611
CHEK1	1998	2	0.001001	0.000121	0.003611
CIC	1998	2	0.001001	0.000121	0.003611
GATA6	1998	2	0.001001	0.000121	0.003611
GNAQ	1998	2	0.001001	0.000121	0.003611
HSD3B1	1998	2	0.001001	0.000121	0.003611
IDH1	1998	2	0.001001	0.000121	0.003611
IRF2	1998	2	0.001001	0.000121	0.003611
JAK3	1998	2	0.001001	0.000121	0.003611
KMT2A	1998	2	0.001001	0.000121	0.003611
MAP2K1	1998	2	0.001001	0.000121	0.003611
MAP3K1	1998	2	0.001001	0.000121	0.003611
MEN1	1998	2	0.001001	0.000121	0.003611
MST1R	1998	2	0.001001	0.000121	0.003611
MYD88	1998	2	0.001001	0.000121	0.003611
POLD1	1998	2	0.001001	0.000121	0.003611
RAD51	1998	2	0.001001	0.000121	0.003611
RAD54L	1998	2	0.001001	0.000121	0.003611
RARA	1998	2	0.001001	0.000121	0.003611
RET	1998	2	0.001001	0.000121	0.003611
ROS1	1998	2	0.001001	0.000121	0.003611
SNCAIP	1998	2	0.001001	0.000121	0.003611
TBX3	1998	2	0.001001	0.000121	0.003611
TIPARP	1998	2	0.001001	0.000121	0.003611
AXL	1998	1	0.000501	1.3e-05	0.002785
BCL2	1998	1	0.000501	1.3e-05	0.002785
BCL6	1998	1	0.000501	1.3e-05	0.002785
BCR	1998	1	0.000501	1.3e-05	0.002785
CARD11	1998	1	0.000501	1.3e-05	0.002785
CD79A	1998	1	0.000501	1.3e-05	0.002785
CDK8	1998	1	0.000501	1.3e-05	0.002785
CDKN2C	1998	1	0.000501	1.3e-05	0.002785
CSF1R	1998	1	0.000501	1.3e-05	0.002785
DDR1	1998	1	0.000501	1.3e-05	0.002785
DDR2	1998	1	0.000501	1.3e-05	0.002785
DOT1L	1998	1	0.000501	1.3e-05	0.002785
ERCC4	1998	1	0.000501	1.3e-05	0.002785
ETV6	1998	1	0.000501	1.3e-05	0.002785
EWSR1	1998	1	0.000501	1.3e-05	0.002785
GABRA6	1998	1	0.000501	1.3e-05	0.002785
GID4	1998	1	0.000501	1.3e-05	0.002785
GSK3B	1998	1	0.000501	1.3e-05	0.002785
H3-3A	1998	1	0.000501	1.3e-05	0.002785
IDH2	1998	1	0.000501	1.3e-05	0.002785
INPP4B	1998	1	0.000501	1.3e-05	0.002785
KLHL6	1998	1	0.000501	1.3e-05	0.002785
LTK	1998	1	0.000501	1.3e-05	0.002785
MED12	1998	1	0.000501	1.3e-05	0.002785
MERTK	1998	1	0.000501	1.3e-05	0.002785
MPL	1998	1	0.000501	1.3e-05	0.002785
MYB	1998	1	0.000501	1.3e-05	0.002785
MYCL	1998	1	0.000501	1.3e-05	0.002785
NPM1	1998	1	0.000501	1.3e-05	0.002785
PARP3	1998	1	0.000501	1.3e-05	0.002785
PIK3C2G	1998	1	0.000501	1.3e-05	0.002785
PMS2	1998	1	0.000501	1.3e-05	0.002785
PPP2R1A	1998	1	0.000501	1.3e-05	0.002785
PRDM1	1998	1	0.000501	1.3e-05	0.002785
PTPN11	1998	1	0.000501	1.3e-05	0.002785
QKI	1998	1	0.000501	1.3e-05	0.002785
RAD51B	1998	1	0.000501	1.3e-05	0.002785
RSPO2	1998	1	0.000501	1.3e-05	0.002785
SOX2	1998	1	0.000501	1.3e-05	0.002785
SUFU	1998	1	0.000501	1.3e-05	0.002785
TNFAIP3	1998	1	0.000501	1.3e-05	0.002785
XPO1	1998	1	0.000501	1.3e-05	0.002785
ALOX12B	1998	0	0	0	0.001845
AR	1998	0	0	0	0.001845
AURKB	1998	0	0	0	0.001845
CD79B	1998	0	0	0	0.001845
CDC73	1998	0	0	0	0.001845
CRKL	1998	0	0	0	0.001845
CYP17A1	1998	0	0	0	0.001845
ERG	1998	0	0	0	0.001845
ESR1	1998	0	0	0	0.001845
ETV4	1998	0	0	0	0.001845
ETV5	1998	0	0	0	0.001845
FOXL2	1998	0	0	0	0.001845
GATA3	1998	0	0	0	0.001845
GATA4	1998	0	0	0	0.001845
GNA11	1998	0	0	0	0.001845
GNA13	1998	0	0	0	0.001845
HNF1A	1998	0	0	0	0.001845
IKZF1	1998	0	0	0	0.001845
IRF4	1998	0	0	0	0.001845
JAK1	1998	0	0	0	0.001845
MAP2K2	1998	0	0	0	0.001845
MEF2B	1998	0	0	0	0.001845
MKNK1	1998	0	0	0	0.001845
PARP2	1998	0	0	0	0.001845
PDK1	1998	0	0	0	0.001845
POLE	1998	0	0	0	0.001845
PPARG	1998	0	0	0	0.001845
RAC1	1998	0	0	0	0.001845
RAD52	1998	0	0	0	0.001845
SDHB	1998	0	0	0	0.001845
SDHC	1998	0	0	0	0.001845
SDHD	1998	0	0	0	0.001845
SMO	1998	0	0	0	0.001845
SOCS1	1998	0	0	0	0.001845
SYK	1998	0	0	0	0.001845
TEK	1998	0	0	0	0.001845
TENT5C	1998	0	0	0	0.001845
TMPRSS2	1998	0	0	0	0.001845
TYRO3	1998	0	0	0	0.001845
