## Supplementary Table 6 for "EML4-ALK variant-specific genetic interactions shape lung tumorigenesis"

### Sheet: Sheet1
Supplementary Table 6: Prevalence of Alterations in EML4-ALK fusion variants
Prevalence of alterations in all genes assayed for the five most commonly occuring EML4-ALK variants in the NSCLC cohort (V3, V1, V2, V5' and V5)
	Samples with EML4-ALK V3					Samples with EML4-ALK V1					Samples with EML4-ALK V2					Samples with EML4-ALK V5'					Samples with EML4-ALK V5
Gene	Total samples	Altered samples	Prevalence	Prevalence (lower 95% CI)	Prevalence (upper 95% CI)	Total samples	Altered samples	Prevalence	Prevalence (lower 95% CI)	Prevalence (upper 95% CI)	Total samples	Altered samples	Prevalence	Prevalence (lower 95% CI)	Prevalence (upper 95% CI)	Total samples	Altered samples	Prevalence	Prevalence (lower 95% CI)	Prevalence (upper 95% CI)	Total samples	Altered samples	Prevalence	Prevalence (lower 95% CI)	Prevalence (upper 95% CI)
ABL1	713	2	0.00280505	0.000339885	0.0100957	683	3	0.00439239	0.000906733	0.0127823	137	0	0	0	0.0265669	63	0	0	0	0.0568724	47	0	0	0	0.0754857
ACVR1B	713	6	0.00841515	0.00309429	0.0182257	683	5	0.00732064	0.00238114	0.0170007	137	3	0.0218978	0.00453882	0.06266	63	0	0	0	0.0568724	47	0	0	0	0.0754857
AKT1	713	1	0.00140252	3.55082e-05	0.00778936	683	0	0	0	0.00538644	137	0	0	0	0.0265669	63	0	0	0	0.0568724	47	1	0.0212766	0.000538532	0.112938
AKT2	713	2	0.00280505	0.000339885	0.0100957	683	2	0.00292826	0.000354823	0.0105375	137	0	0	0	0.0265669	63	0	0	0	0.0568724	47	0	0	0	0.0754857
AKT3	713	6	0.00841515	0.00309429	0.0182257	683	2	0.00292826	0.000354823	0.0105375	137	0	0	0	0.0265669	63	0	0	0	0.0568724	47	0	0	0	0.0754857
ALOX12B	713	0	0	0	0.00516038	683	0	0	0	0.00538644	137	0	0	0	0.0265669	63	0	0	0	0.0568724	47	0	0	0	0.0754857
AMER1	713	0	0	0	0.00516038	683	2	0.00292826	0.000354823	0.0105375	137	0	0	0	0.0265669	63	0	0	0	0.0568724	47	0	0	0	0.0754857
APC	713	6	0.00841515	0.00309429	0.0182257	683	2	0.00292826	0.000354823	0.0105375	137	0	0	0	0.0265669	63	0	0	0	0.0568724	47	1	0.0212766	0.000538532	0.112938
AR	713	0	0	0	0.00516038	683	0	0	0	0.00538644	137	0	0	0	0.0265669	63	0	0	0	0.0568724	47	0	0	0	0.0754857
ARAF	713	1	0.00140252	3.55082e-05	0.00778936	683	1	0.00146413	3.70678e-05	0.00813035	137	0	0	0	0.0265669	63	0	0	0	0.0568724	47	0	0	0	0.0754857
ARFRP1	713	21	0.029453	0.0183224	0.044671	683	17	0.0248902	0.0145648	0.0395532	137	5	0.0364964	0.0119546	0.0831139	63	1	0.015873	0.000401789	0.0852957	47	1	0.0212766	0.000538532	0.112938
ARID1A	713	25	0.0350631	0.0228171	0.0513267	683	13	0.0190337	0.0101726	0.0323282	137	1	0.00729927	0.000184784	0.0399968	63	2	0.031746	0.00386798	0.110019	47	0	0	0	0.0754857
ASXL1	713	7	0.00981767	0.00395607	0.020123	683	2	0.00292826	0.000354823	0.0105375	137	3	0.0218978	0.00453882	0.06266	63	1	0.015873	0.000401789	0.0852957	47	0	0	0	0.0754857
ATM	713	14	0.0196353	0.0107754	0.0327255	683	11	0.0161054	0.00806647	0.028634	137	1	0.00729927	0.000184784	0.0399968	63	0	0	0	0.0568724	47	3	0.0638298	0.0133618	0.175392
ATR	713	2	0.00280505	0.000339885	0.0100957	683	4	0.00585652	0.00159794	0.0149266	137	1	0.00729927	0.000184784	0.0399968	63	1	0.015873	0.000401789	0.0852957	47	0	0	0	0.0754857
ATRX	713	2	0.00280505	0.000339885	0.0100957	683	1	0.00146413	3.70678e-05	0.00813035	137	0	0	0	0.0265669	63	0	0	0	0.0568724	47	0	0	0	0.0754857
AURKA	713	8	0.0112202	0.00485619	0.021988	683	6	0.00878477	0.00323048	0.0190221	137	6	0.0437956	0.0162394	0.0928862	63	0	0	0	0.0568724	47	0	0	0	0.0754857
AURKB	713	0	0	0	0.00516038	683	0	0	0	0.00538644	137	0	0	0	0.0265669	63	0	0	0	0.0568724	47	0	0	0	0.0754857
AXIN1	713	1	0.00140252	3.55082e-05	0.00778936	683	0	0	0	0.00538644	137	0	0	0	0.0265669	63	0	0	0	0.0568724	47	1	0.0212766	0.000538532	0.112938
AXL	713	0	0	0	0.00516038	683	1	0.00146413	3.70678e-05	0.00813035	137	0	0	0	0.0265669	63	0	0	0	0.0568724	47	0	0	0	0.0754857
BAP1	713	8	0.0112202	0.00485619	0.021988	683	1	0.00146413	3.70678e-05	0.00813035	137	0	0	0	0.0265669	63	0	0	0	0.0568724	47	0	0	0	0.0754857
BARD1	713	0	0	0	0.00516038	683	3	0.00439239	0.000906733	0.0127823	137	1	0.00729927	0.000184784	0.0399968	63	0	0	0	0.0568724	47	1	0.0212766	0.000538532	0.112938
BCL2	713	1	0.00140252	3.55082e-05	0.00778936	683	0	0	0	0.00538644	137	0	0	0	0.0265669	63	0	0	0	0.0568724	47	0	0	0	0.0754857
BCL2L1	713	3	0.00420757	0.000868545	0.0122467	683	1	0.00146413	3.70678e-05	0.00813035	137	0	0	0	0.0265669	63	0	0	0	0.0568724	47	0	0	0	0.0754857
BCL2L2	713	0	0	0	0.00516038	683	1	0.00146413	3.70678e-05	0.00813035	137	0	0	0	0.0265669	63	0	0	0	0.0568724	47	1	0.0212766	0.000538532	0.112938
BCL6	713	1	0.00140252	3.55082e-05	0.00778936	683	0	0	0	0.00538644	137	0	0	0	0.0265669	63	0	0	0	0.0568724	47	0	0	0	0.0754857
BCOR	713	4	0.0056101	0.00153062	0.0143013	683	5	0.00732064	0.00238114	0.0170007	137	1	0.00729927	0.000184784	0.0399968	63	0	0	0	0.0568724	47	2	0.0425532	0.00519558	0.145405
BCORL1	713	4	0.0056101	0.00153062	0.0143013	683	1	0.00146413	3.70678e-05	0.00813035	137	0	0	0	0.0265669	63	0	0	0	0.0568724	47	0	0	0	0.0754857
BCR	713	0	0	0	0.00516038	683	1	0.00146413	3.70678e-05	0.00813035	137	0	0	0	0.0265669	63	0	0	0	0.0568724	47	0	0	0	0.0754857
BRAF	713	8	0.0112202	0.00485619	0.021988	683	3	0.00439239	0.000906733	0.0127823	137	0	0	0	0.0265669	63	1	0.015873	0.000401789	0.0852957	47	1	0.0212766	0.000538532	0.112938
BRCA1	713	7	0.00981767	0.00395607	0.020123	683	6	0.00878477	0.00323048	0.0190221	137	1	0.00729927	0.000184784	0.0399968	63	0	0	0	0.0568724	47	1	0.0212766	0.000538532	0.112938
BRCA2	713	6	0.00841515	0.00309429	0.0182257	683	8	0.011713	0.00507005	0.0229483	137	0	0	0	0.0265669	63	0	0	0	0.0568724	47	0	0	0	0.0754857
BRD4	713	1	0.00140252	3.55082e-05	0.00778936	683	2	0.00292826	0.000354823	0.0105375	137	0	0	0	0.0265669	63	0	0	0	0.0568724	47	0	0	0	0.0754857
BRIP1	713	5	0.00701262	0.00228079	0.0162887	683	1	0.00146413	3.70678e-05	0.00813035	137	0	0	0	0.0265669	63	0	0	0	0.0568724	47	0	0	0	0.0754857
BTG1	713	1	0.00140252	3.55082e-05	0.00778936	683	0	0	0	0.00538644	137	0	0	0	0.0265669	63	0	0	0	0.0568724	47	0	0	0	0.0754857
BTK	713	1	0.00140252	3.55082e-05	0.00778936	683	1	0.00146413	3.70678e-05	0.00813035	137	0	0	0	0.0265669	63	0	0	0	0.0568724	47	0	0	0	0.0754857
CARD11	713	1	0.00140252	3.55082e-05	0.00778936	683	0	0	0	0.00538644	137	0	0	0	0.0265669	63	0	0	0	0.0568724	47	0	0	0	0.0754857
CASP8	713	2	0.00280505	0.000339885	0.0100957	683	3	0.00439239	0.000906733	0.0127823	137	1	0.00729927	0.000184784	0.0399968	63	0	0	0	0.0568724	47	1	0.0212766	0.000538532	0.112938
CBFB	713	2	0.00280505	0.000339885	0.0100957	683	0	0	0	0.00538644	137	0	0	0	0.0265669	63	0	0	0	0.0568724	47	0	0	0	0.0754857
CBL	713	5	0.00701262	0.00228079	0.0162887	683	1	0.00146413	3.70678e-05	0.00813035	137	2	0.0145985	0.00177287	0.0517389	63	0	0	0	0.0568724	47	1	0.0212766	0.000538532	0.112938
CCND1	713	6	0.00841515	0.00309429	0.0182257	683	10	0.0146413	0.00704281	0.0267606	137	2	0.0145985	0.00177287	0.0517389	63	0	0	0	0.0568724	47	0	0	0	0.0754857
CCND2	713	3	0.00420757	0.000868545	0.0122467	683	6	0.00878477	0.00323048	0.0190221	137	1	0.00729927	0.000184784	0.0399968	63	0	0	0	0.0568724	47	0	0	0	0.0754857
CCND3	713	10	0.0140252	0.00674559	0.0256413	683	5	0.00732064	0.00238114	0.0170007	137	2	0.0145985	0.00177287	0.0517389	63	0	0	0	0.0568724	47	0	0	0	0.0754857
CCNE1	713	4	0.0056101	0.00153062	0.0143013	683	5	0.00732064	0.00238114	0.0170007	137	1	0.00729927	0.000184784	0.0399968	63	0	0	0	0.0568724	47	1	0.0212766	0.000538532	0.112938
CD274	713	1	0.00140252	3.55082e-05	0.00778936	683	0	0	0	0.00538644	137	0	0	0	0.0265669	63	0	0	0	0.0568724	47	0	0	0	0.0754857
CD79A	713	0	0	0	0.00516038	683	0	0	0	0.00538644	137	0	0	0	0.0265669	63	0	0	0	0.0568724	47	0	0	0	0.0754857
CD79B	713	0	0	0	0.00516038	683	0	0	0	0.00538644	137	0	0	0	0.0265669	63	0	0	0	0.0568724	47	0	0	0	0.0754857
CDC73	713	0	0	0	0.00516038	683	0	0	0	0.00538644	137	0	0	0	0.0265669	63	0	0	0	0.0568724	47	0	0	0	0.0754857
CDH1	713	1	0.00140252	3.55082e-05	0.00778936	683	1	0.00146413	3.70678e-05	0.00813035	137	0	0	0	0.0265669	63	0	0	0	0.0568724	47	0	0	0	0.0754857
CDK12	713	3	0.00420757	0.000868545	0.0122467	683	2	0.00292826	0.000354823	0.0105375	137	0	0	0	0.0265669	63	0	0	0	0.0568724	47	0	0	0	0.0754857
CDK4	713	5	0.00701262	0.00228079	0.0162887	683	13	0.0190337	0.0101726	0.0323282	137	6	0.0437956	0.0162394	0.0928862	63	1	0.015873	0.000401789	0.0852957	47	3	0.0638298	0.0133618	0.175392
CDK6	713	6	0.00841515	0.00309429	0.0182257	683	2	0.00292826	0.000354823	0.0105375	137	0	0	0	0.0265669	63	1	0.015873	0.000401789	0.0852957	47	0	0	0	0.0754857
CDK8	713	0	0	0	0.00516038	683	1	0.00146413	3.70678e-05	0.00813035	137	0	0	0	0.0265669	63	0	0	0	0.0568724	47	0	0	0	0.0754857
CDKN1A	713	1	0.00140252	3.55082e-05	0.00778936	683	5	0.00732064	0.00238114	0.0170007	137	1	0.00729927	0.000184784	0.0399968	63	0	0	0	0.0568724	47	0	0	0	0.0754857
CDKN1B	713	1	0.00140252	3.55082e-05	0.00778936	683	1	0.00146413	3.70678e-05	0.00813035	137	0	0	0	0.0265669	63	0	0	0	0.0568724	47	0	0	0	0.0754857
CDKN2A	713	267	0.374474	0.33883	0.411161	683	257	0.376281	0.339819	0.413817	137	54	0.394161	0.311799	0.481201	63	17	0.269841	0.165713	0.396515	47	18	0.382979	0.245068	0.536201
CDKN2B	713	219	0.307153	0.273448	0.342463	683	214	0.313324	0.278676	0.349594	137	41	0.29927	0.224072	0.383373	63	15	0.238095	0.139812	0.362116	47	17	0.361702	0.226714	0.514802
CDKN2C	713	0	0	0	0.00516038	683	1	0.00146413	3.70678e-05	0.00813035	137	0	0	0	0.0265669	63	0	0	0	0.0568724	47	0	0	0	0.0754857
CEBPA	713	2	0.00280505	0.000339885	0.0100957	683	1	0.00146413	3.70678e-05	0.00813035	137	0	0	0	0.0265669	63	0	0	0	0.0568724	47	0	0	0	0.0754857
CHEK1	713	1	0.00140252	3.55082e-05	0.00778936	683	1	0.00146413	3.70678e-05	0.00813035	137	0	0	0	0.0265669	63	0	0	0	0.0568724	47	0	0	0	0.0754857
CHEK2	713	11	0.0154278	0.00772599	0.0274366	683	7	0.0102489	0.00413024	0.0210021	137	2	0.0145985	0.00177287	0.0517389	63	1	0.015873	0.000401789	0.0852957	47	0	0	0	0.0754857
CIC	713	1	0.00140252	3.55082e-05	0.00778936	683	0	0	0	0.00538644	137	0	0	0	0.0265669	63	0	0	0	0.0568724	47	0	0	0	0.0754857
CREBBP	713	11	0.0154278	0.00772599	0.0274366	683	8	0.011713	0.00507005	0.0229483	137	4	0.0291971	0.00801136	0.0730678	63	1	0.015873	0.000401789	0.0852957	47	0	0	0	0.0754857
CRKL	713	0	0	0	0.00516038	683	0	0	0	0.00538644	137	0	0	0	0.0265669	63	0	0	0	0.0568724	47	0	0	0	0.0754857
CSF1R	713	0	0	0	0.00516038	683	0	0	0	0.00538644	137	0	0	0	0.0265669	63	1	0.015873	0.000401789	0.0852957	47	0	0	0	0.0754857
CTCF	713	2	0.00280505	0.000339885	0.0100957	683	2	0.00292826	0.000354823	0.0105375	137	0	0	0	0.0265669	63	0	0	0	0.0568724	47	0	0	0	0.0754857
CTNNA1	713	1	0.00140252	3.55082e-05	0.00778936	683	3	0.00439239	0.000906733	0.0127823	137	0	0	0	0.0265669	63	0	0	0	0.0568724	47	0	0	0	0.0754857
CTNNB1	713	11	0.0154278	0.00772599	0.0274366	683	4	0.00585652	0.00159794	0.0149266	137	5	0.0364964	0.0119546	0.0831139	63	1	0.015873	0.000401789	0.0852957	47	0	0	0	0.0754857
CUL3	713	2	0.00280505	0.000339885	0.0100957	683	1	0.00146413	3.70678e-05	0.00813035	137	0	0	0	0.0265669	63	0	0	0	0.0568724	47	0	0	0	0.0754857
CUL4A	713	3	0.00420757	0.000868545	0.0122467	683	1	0.00146413	3.70678e-05	0.00813035	137	1	0.00729927	0.000184784	0.0399968	63	0	0	0	0.0568724	47	0	0	0	0.0754857
CYP17A1	713	0	0	0	0.00516038	683	0	0	0	0.00538644	137	0	0	0	0.0265669	63	0	0	0	0.0568724	47	0	0	0	0.0754857
DAXX	713	2	0.00280505	0.000339885	0.0100957	683	0	0	0	0.00538644	137	0	0	0	0.0265669	63	0	0	0	0.0568724	47	0	0	0	0.0754857
DDR1	713	1	0.00140252	3.55082e-05	0.00778936	683	0	0	0	0.00538644	137	0	0	0	0.0265669	63	0	0	0	0.0568724	47	0	0	0	0.0754857
DDR2	713	0	0	0	0.00516038	683	0	0	0	0.00538644	137	0	0	0	0.0265669	63	0	0	0	0.0568724	47	0	0	0	0.0754857
DIS3	713	0	0	0	0.00516038	683	1	0.00146413	3.70678e-05	0.00813035	137	2	0.0145985	0.00177287	0.0517389	63	0	0	0	0.0568724	47	1	0.0212766	0.000538532	0.112938
DNMT3A	713	36	0.0504909	0.0356103	0.0692184	683	23	0.033675	0.0214645	0.0501022	137	5	0.0364964	0.0119546	0.0831139	63	3	0.047619	0.00992995	0.132918	47	3	0.0638298	0.0133618	0.175392
DOT1L	713	0	0	0	0.00516038	683	1	0.00146413	3.70678e-05	0.00813035	137	0	0	0	0.0265669	63	0	0	0	0.0568724	47	0	0	0	0.0754857
EGFR	713	7	0.00981767	0.00395607	0.020123	683	3	0.00439239	0.000906733	0.0127823	137	0	0	0	0.0265669	63	0	0	0	0.0568724	47	6	0.12766	0.0483222	0.257414
EMSY	713	5	0.00701262	0.00228079	0.0162887	683	5	0.00732064	0.00238114	0.0170007	137	1	0.00729927	0.000184784	0.0399968	63	0	0	0	0.0568724	47	0	0	0	0.0754857
EP300	713	17	0.0238429	0.0139493	0.037901	683	10	0.0146413	0.00704281	0.0267606	137	3	0.0218978	0.00453882	0.06266	63	2	0.031746	0.00386798	0.110019	47	0	0	0	0.0754857
EPHA3	713	2	0.00280505	0.000339885	0.0100957	683	4	0.00585652	0.00159794	0.0149266	137	1	0.00729927	0.000184784	0.0399968	63	1	0.015873	0.000401789	0.0852957	47	0	0	0	0.0754857
EPHB1	713	4	0.0056101	0.00153062	0.0143013	683	1	0.00146413	3.70678e-05	0.00813035	137	1	0.00729927	0.000184784	0.0399968	63	1	0.015873	0.000401789	0.0852957	47	0	0	0	0.0754857
EPHB4	713	4	0.0056101	0.00153062	0.0143013	683	0	0	0	0.00538644	137	0	0	0	0.0265669	63	0	0	0	0.0568724	47	0	0	0	0.0754857
ERBB2	713	4	0.0056101	0.00153062	0.0143013	683	3	0.00439239	0.000906733	0.0127823	137	0	0	0	0.0265669	63	0	0	0	0.0568724	47	0	0	0	0.0754857
ERBB3	713	1	0.00140252	3.55082e-05	0.00778936	683	2	0.00292826	0.000354823	0.0105375	137	1	0.00729927	0.000184784	0.0399968	63	0	0	0	0.0568724	47	0	0	0	0.0754857
ERBB4	713	4	0.0056101	0.00153062	0.0143013	683	7	0.0102489	0.00413024	0.0210021	137	2	0.0145985	0.00177287	0.0517389	63	0	0	0	0.0568724	47	0	0	0	0.0754857
ERCC4	713	1	0.00140252	3.55082e-05	0.00778936	683	0	0	0	0.00538644	137	0	0	0	0.0265669	63	0	0	0	0.0568724	47	0	0	0	0.0754857
ERG	713	0	0	0	0.00516038	683	0	0	0	0.00538644	137	0	0	0	0.0265669	63	0	0	0	0.0568724	47	0	0	0	0.0754857
ERRFI1	713	1	0.00140252	3.55082e-05	0.00778936	683	2	0.00292826	0.000354823	0.0105375	137	0	0	0	0.0265669	63	0	0	0	0.0568724	47	0	0	0	0.0754857
ESR1	713	0	0	0	0.00516038	683	0	0	0	0.00538644	137	0	0	0	0.0265669	63	0	0	0	0.0568724	47	0	0	0	0.0754857
ETV4	713	0	0	0	0.00516038	683	0	0	0	0.00538644	137	0	0	0	0.0265669	63	0	0	0	0.0568724	47	0	0	0	0.0754857
ETV5	713	0	0	0	0.00516038	683	0	0	0	0.00538644	137	0	0	0	0.0265669	63	0	0	0	0.0568724	47	0	0	0	0.0754857
ETV6	713	0	0	0	0.00516038	683	0	0	0	0.00538644	137	1	0.00729927	0.000184784	0.0399968	63	0	0	0	0.0568724	47	0	0	0	0.0754857
EWSR1	713	0	0	0	0.00516038	683	0	0	0	0.00538644	137	0	0	0	0.0265669	63	0	0	0	0.0568724	47	0	0	0	0.0754857
EZH2	713	0	0	0	0.00516038	683	1	0.00146413	3.70678e-05	0.00813035	137	0	0	0	0.0265669	63	0	0	0	0.0568724	47	0	0	0	0.0754857
FANCA	713	2	0.00280505	0.000339885	0.0100957	683	5	0.00732064	0.00238114	0.0170007	137	0	0	0	0.0265669	63	0	0	0	0.0568724	47	0	0	0	0.0754857
FANCC	713	1	0.00140252	3.55082e-05	0.00778936	683	3	0.00439239	0.000906733	0.0127823	137	0	0	0	0.0265669	63	0	0	0	0.0568724	47	0	0	0	0.0754857
FANCG	713	1	0.00140252	3.55082e-05	0.00778936	683	3	0.00439239	0.000906733	0.0127823	137	0	0	0	0.0265669	63	0	0	0	0.0568724	47	0	0	0	0.0754857
FANCL	713	1	0.00140252	3.55082e-05	0.00778936	683	3	0.00439239	0.000906733	0.0127823	137	0	0	0	0.0265669	63	0	0	0	0.0568724	47	0	0	0	0.0754857
FAS	713	1	0.00140252	3.55082e-05	0.00778936	683	1	0.00146413	3.70678e-05	0.00813035	137	0	0	0	0.0265669	63	1	0.015873	0.000401789	0.0852957	47	0	0	0	0.0754857
FBXW7	713	5	0.00701262	0.00228079	0.0162887	683	2	0.00292826	0.000354823	0.0105375	137	0	0	0	0.0265669	63	1	0.015873	0.000401789	0.0852957	47	0	0	0	0.0754857
FGF10	713	13	0.0182328	0.00974303	0.0309769	683	6	0.00878477	0.00323048	0.0190221	137	5	0.0364964	0.0119546	0.0831139	63	1	0.015873	0.000401789	0.0852957	47	0	0	0	0.0754857
FGF12	713	1	0.00140252	3.55082e-05	0.00778936	683	2	0.00292826	0.000354823	0.0105375	137	0	0	0	0.0265669	63	0	0	0	0.0568724	47	0	0	0	0.0754857
FGF14	713	2	0.00280505	0.000339885	0.0100957	683	2	0.00292826	0.000354823	0.0105375	137	1	0.00729927	0.000184784	0.0399968	63	0	0	0	0.0568724	47	0	0	0	0.0754857
FGF19	713	6	0.00841515	0.00309429	0.0182257	683	10	0.0146413	0.00704281	0.0267606	137	0	0	0	0.0265669	63	0	0	0	0.0568724	47	0	0	0	0.0754857
FGF23	713	2	0.00280505	0.000339885	0.0100957	683	6	0.00878477	0.00323048	0.0190221	137	1	0.00729927	0.000184784	0.0399968	63	0	0	0	0.0568724	47	0	0	0	0.0754857
FGF3	713	5	0.00701262	0.00228079	0.0162887	683	10	0.0146413	0.00704281	0.0267606	137	0	0	0	0.0265669	63	0	0	0	0.0568724	47	0	0	0	0.0754857
FGF4	713	4	0.0056101	0.00153062	0.0143013	683	10	0.0146413	0.00704281	0.0267606	137	0	0	0	0.0265669	63	0	0	0	0.0568724	47	0	0	0	0.0754857
FGF6	713	2	0.00280505	0.000339885	0.0100957	683	6	0.00878477	0.00323048	0.0190221	137	1	0.00729927	0.000184784	0.0399968	63	0	0	0	0.0568724	47	0	0	0	0.0754857
FGFR1	713	2	0.00280505	0.000339885	0.0100957	683	2	0.00292826	0.000354823	0.0105375	137	0	0	0	0.0265669	63	0	0	0	0.0568724	47	0	0	0	0.0754857
FGFR2	713	0	0	0	0.00516038	683	2	0.00292826	0.000354823	0.0105375	137	0	0	0	0.0265669	63	0	0	0	0.0568724	47	0	0	0	0.0754857
FGFR3	713	1	0.00140252	3.55082e-05	0.00778936	683	1	0.00146413	3.70678e-05	0.00813035	137	0	0	0	0.0265669	63	0	0	0	0.0568724	47	0	0	0	0.0754857
FGFR4	713	3	0.00420757	0.000868545	0.0122467	683	2	0.00292826	0.000354823	0.0105375	137	2	0.0145985	0.00177287	0.0517389	63	0	0	0	0.0568724	47	0	0	0	0.0754857
FH	713	2	0.00280505	0.000339885	0.0100957	683	2	0.00292826	0.000354823	0.0105375	137	0	0	0	0.0265669	63	0	0	0	0.0568724	47	0	0	0	0.0754857
FLCN	713	2	0.00280505	0.000339885	0.0100957	683	2	0.00292826	0.000354823	0.0105375	137	1	0.00729927	0.000184784	0.0399968	63	0	0	0	0.0568724	47	0	0	0	0.0754857
FLT1	713	1	0.00140252	3.55082e-05	0.00778936	683	2	0.00292826	0.000354823	0.0105375	137	0	0	0	0.0265669	63	0	0	0	0.0568724	47	0	0	0	0.0754857
FLT3	713	3	0.00420757	0.000868545	0.0122467	683	2	0.00292826	0.000354823	0.0105375	137	0	0	0	0.0265669	63	0	0	0	0.0568724	47	0	0	0	0.0754857
FOXL2	713	0	0	0	0.00516038	683	0	0	0	0.00538644	137	0	0	0	0.0265669	63	0	0	0	0.0568724	47	0	0	0	0.0754857
FUBP1	713	1	0.00140252	3.55082e-05	0.00778936	683	1	0.00146413	3.70678e-05	0.00813035	137	2	0.0145985	0.00177287	0.0517389	63	0	0	0	0.0568724	47	0	0	0	0.0754857
GABRA6	713	1	0.00140252	3.55082e-05	0.00778936	683	0	0	0	0.00538644	137	0	0	0	0.0265669	63	0	0	0	0.0568724	47	0	0	0	0.0754857
GATA3	713	0	0	0	0.00516038	683	0	0	0	0.00538644	137	0	0	0	0.0265669	63	0	0	0	0.0568724	47	0	0	0	0.0754857
GATA4	713	0	0	0	0.00516038	683	0	0	0	0.00538644	137	0	0	0	0.0265669	63	0	0	0	0.0568724	47	0	0	0	0.0754857
GATA6	713	1	0.00140252	3.55082e-05	0.00778936	683	0	0	0	0.00538644	137	0	0	0	0.0265669	63	0	0	0	0.0568724	47	0	0	0	0.0754857
GID4	713	0	0	0	0.00516038	683	0	0	0	0.00538644	137	0	0	0	0.0265669	63	0	0	0	0.0568724	47	1	0.0212766	0.000538532	0.112938
GNA11	713	0	0	0	0.00516038	683	0	0	0	0.00538644	137	0	0	0	0.0265669	63	0	0	0	0.0568724	47	0	0	0	0.0754857
GNA13	713	0	0	0	0.00516038	683	0	0	0	0.00538644	137	0	0	0	0.0265669	63	0	0	0	0.0568724	47	0	0	0	0.0754857
GNAQ	713	0	0	0	0.00516038	683	1	0.00146413	3.70678e-05	0.00813035	137	0	0	0	0.0265669	63	0	0	0	0.0568724	47	0	0	0	0.0754857
GNAS	713	16	0.0224404	0.0128797	0.0361865	683	12	0.0175695	0.00911056	0.0304892	137	4	0.0291971	0.00801136	0.0730678	63	2	0.031746	0.00386798	0.110019	47	0	0	0	0.0754857
GRM3	713	0	0	0	0.00516038	683	1	0.00146413	3.70678e-05	0.00813035	137	1	0.00729927	0.000184784	0.0399968	63	0	0	0	0.0568724	47	0	0	0	0.0754857
GSK3B	713	1	0.00140252	3.55082e-05	0.00778936	683	0	0	0	0.00538644	137	0	0	0	0.0265669	63	0	0	0	0.0568724	47	0	0	0	0.0754857
H3-3A	713	1	0.00140252	3.55082e-05	0.00778936	683	0	0	0	0.00538644	137	0	0	0	0.0265669	63	0	0	0	0.0568724	47	0	0	0	0.0754857
HGF	713	11	0.0154278	0.00772599	0.0274366	683	14	0.0204978	0.0112506	0.0341529	137	0	0	0	0.0265669	63	0	0	0	0.0568724	47	0	0	0	0.0754857
HNF1A	713	0	0	0	0.00516038	683	0	0	0	0.00538644	137	0	0	0	0.0265669	63	0	0	0	0.0568724	47	0	0	0	0.0754857
HRAS	713	2	0.00280505	0.000339885	0.0100957	683	4	0.00585652	0.00159794	0.0149266	137	0	0	0	0.0265669	63	0	0	0	0.0568724	47	0	0	0	0.0754857
HSD3B1	713	0	0	0	0.00516038	683	1	0.00146413	3.70678e-05	0.00813035	137	1	0.00729927	0.000184784	0.0399968	63	0	0	0	0.0568724	47	0	0	0	0.0754857
IDH1	713	2	0.00280505	0.000339885	0.0100957	683	0	0	0	0.00538644	137	0	0	0	0.0265669	63	0	0	0	0.0568724	47	0	0	0	0.0754857
IDH2	713	0	0	0	0.00516038	683	1	0.00146413	3.70678e-05	0.00813035	137	0	0	0	0.0265669	63	0	0	0	0.0568724	47	0	0	0	0.0754857
IGF1R	713	2	0.00280505	0.000339885	0.0100957	683	0	0	0	0.00538644	137	0	0	0	0.0265669	63	1	0.015873	0.000401789	0.0852957	47	0	0	0	0.0754857
IKBKE	713	1	0.00140252	3.55082e-05	0.00778936	683	1	0.00146413	3.70678e-05	0.00813035	137	0	0	0	0.0265669	63	0	0	0	0.0568724	47	0	0	0	0.0754857
IKZF1	713	0	0	0	0.00516038	683	0	0	0	0.00538644	137	0	0	0	0.0265669	63	0	0	0	0.0568724	47	0	0	0	0.0754857
INPP4B	713	1	0.00140252	3.55082e-05	0.00778936	683	0	0	0	0.00538644	137	0	0	0	0.0265669	63	0	0	0	0.0568724	47	0	0	0	0.0754857
IRF2	713	0	0	0	0.00516038	683	2	0.00292826	0.000354823	0.0105375	137	0	0	0	0.0265669	63	0	0	0	0.0568724	47	0	0	0	0.0754857
IRF4	713	0	0	0	0.00516038	683	0	0	0	0.00538644	137	0	0	0	0.0265669	63	0	0	0	0.0568724	47	0	0	0	0.0754857
IRS2	713	2	0.00280505	0.000339885	0.0100957	683	2	0.00292826	0.000354823	0.0105375	137	1	0.00729927	0.000184784	0.0399968	63	0	0	0	0.0568724	47	0	0	0	0.0754857
JAK1	713	0	0	0	0.00516038	683	0	0	0	0.00538644	137	0	0	0	0.0265669	63	0	0	0	0.0568724	47	0	0	0	0.0754857
JAK2	713	1	0.00140252	3.55082e-05	0.00778936	683	3	0.00439239	0.000906733	0.0127823	137	1	0.00729927	0.000184784	0.0399968	63	0	0	0	0.0568724	47	0	0	0	0.0754857
JAK3	713	2	0.00280505	0.000339885	0.0100957	683	0	0	0	0.00538644	137	0	0	0	0.0265669	63	0	0	0	0.0568724	47	0	0	0	0.0754857
JUN	713	3	0.00420757	0.000868545	0.0122467	683	0	0	0	0.00538644	137	0	0	0	0.0265669	63	0	0	0	0.0568724	47	0	0	0	0.0754857
KDM5A	713	3	0.00420757	0.000868545	0.0122467	683	6	0.00878477	0.00323048	0.0190221	137	1	0.00729927	0.000184784	0.0399968	63	0	0	0	0.0568724	47	0	0	0	0.0754857
KDM5C	713	3	0.00420757	0.000868545	0.0122467	683	9	0.0131772	0.00604266	0.0248664	137	1	0.00729927	0.000184784	0.0399968	63	1	0.015873	0.000401789	0.0852957	47	1	0.0212766	0.000538532	0.112938
KDM6A	713	7	0.00981767	0.00395607	0.020123	683	2	0.00292826	0.000354823	0.0105375	137	1	0.00729927	0.000184784	0.0399968	63	0	0	0	0.0568724	47	0	0	0	0.0754857
KDR	713	2	0.00280505	0.000339885	0.0100957	683	1	0.00146413	3.70678e-05	0.00813035	137	0	0	0	0.0265669	63	0	0	0	0.0568724	47	0	0	0	0.0754857
KEAP1	713	10	0.0140252	0.00674559	0.0256413	683	6	0.00878477	0.00323048	0.0190221	137	0	0	0	0.0265669	63	0	0	0	0.0568724	47	1	0.0212766	0.000538532	0.112938
KEL	713	4	0.0056101	0.00153062	0.0143013	683	5	0.00732064	0.00238114	0.0170007	137	0	0	0	0.0265669	63	1	0.015873	0.000401789	0.0852957	47	0	0	0	0.0754857
KIT	713	3	0.00420757	0.000868545	0.0122467	683	1	0.00146413	3.70678e-05	0.00813035	137	0	0	0	0.0265669	63	0	0	0	0.0568724	47	0	0	0	0.0754857
KLHL6	713	1	0.00140252	3.55082e-05	0.00778936	683	0	0	0	0.00538644	137	0	0	0	0.0265669	63	0	0	0	0.0568724	47	0	0	0	0.0754857
KMT2A	713	1	0.00140252	3.55082e-05	0.00778936	683	0	0	0	0.00538644	137	1	0.00729927	0.000184784	0.0399968	63	0	0	0	0.0568724	47	0	0	0	0.0754857
KMT2D	713	8	0.0112202	0.00485619	0.021988	683	7	0.0102489	0.00413024	0.0210021	137	1	0.00729927	0.000184784	0.0399968	63	0	0	0	0.0568724	47	0	0	0	0.0754857
KRAS	713	8	0.0112202	0.00485619	0.021988	683	12	0.0175695	0.00911056	0.0304892	137	5	0.0364964	0.0119546	0.0831139	63	0	0	0	0.0568724	47	0	0	0	0.0754857
LTK	713	1	0.00140252	3.55082e-05	0.00778936	683	0	0	0	0.00538644	137	0	0	0	0.0265669	63	0	0	0	0.0568724	47	0	0	0	0.0754857
LYN	713	1	0.00140252	3.55082e-05	0.00778936	683	2	0.00292826	0.000354823	0.0105375	137	0	0	0	0.0265669	63	0	0	0	0.0568724	47	0	0	0	0.0754857
MAP2K1	713	1	0.00140252	3.55082e-05	0.00778936	683	1	0.00146413	3.70678e-05	0.00813035	137	0	0	0	0.0265669	63	0	0	0	0.0568724	47	0	0	0	0.0754857
MAP2K2	713	0	0	0	0.00516038	683	0	0	0	0.00538644	137	0	0	0	0.0265669	63	0	0	0	0.0568724	47	0	0	0	0.0754857
MAP2K4	713	13	0.0182328	0.00974303	0.0309769	683	8	0.011713	0.00507005	0.0229483	137	1	0.00729927	0.000184784	0.0399968	63	1	0.015873	0.000401789	0.0852957	47	0	0	0	0.0754857
MAP3K1	713	1	0.00140252	3.55082e-05	0.00778936	683	0	0	0	0.00538644	137	1	0.00729927	0.000184784	0.0399968	63	0	0	0	0.0568724	47	0	0	0	0.0754857
MAP3K13	713	2	0.00280505	0.000339885	0.0100957	683	1	0.00146413	3.70678e-05	0.00813035	137	1	0.00729927	0.000184784	0.0399968	63	1	0.015873	0.000401789	0.0852957	47	0	0	0	0.0754857
MCL1	713	7	0.00981767	0.00395607	0.020123	683	3	0.00439239	0.000906733	0.0127823	137	3	0.0218978	0.00453882	0.06266	63	0	0	0	0.0568724	47	0	0	0	0.0754857
MDM2	713	20	0.0280505	0.0172163	0.0429904	683	33	0.0483163	0.0334887	0.0671877	137	11	0.080292	0.040763	0.139123	63	4	0.0634921	0.0175688	0.154661	47	3	0.0638298	0.0133618	0.175392
MDM4	713	4	0.0056101	0.00153062	0.0143013	683	1	0.00146413	3.70678e-05	0.00813035	137	0	0	0	0.0265669	63	0	0	0	0.0568724	47	0	0	0	0.0754857
MED12	713	1	0.00140252	3.55082e-05	0.00778936	683	0	0	0	0.00538644	137	0	0	0	0.0265669	63	0	0	0	0.0568724	47	0	0	0	0.0754857
MEF2B	713	0	0	0	0.00516038	683	0	0	0	0.00538644	137	0	0	0	0.0265669	63	0	0	0	0.0568724	47	0	0	0	0.0754857
MEN1	713	0	0	0	0.00516038	683	1	0.00146413	3.70678e-05	0.00813035	137	1	0.00729927	0.000184784	0.0399968	63	0	0	0	0.0568724	47	0	0	0	0.0754857
MERTK	713	0	0	0	0.00516038	683	0	0	0	0.00538644	137	1	0.00729927	0.000184784	0.0399968	63	0	0	0	0.0568724	47	0	0	0	0.0754857
MET	713	9	0.0126227	0.00578772	0.0238261	683	13	0.0190337	0.0101726	0.0323282	137	3	0.0218978	0.00453882	0.06266	63	0	0	0	0.0568724	47	1	0.0212766	0.000538532	0.112938
MITF	713	0	0	0	0.00516038	683	1	0.00146413	3.70678e-05	0.00813035	137	0	0	0	0.0265669	63	0	0	0	0.0568724	47	1	0.0212766	0.000538532	0.112938
MKNK1	713	0	0	0	0.00516038	683	0	0	0	0.00538644	137	0	0	0	0.0265669	63	0	0	0	0.0568724	47	0	0	0	0.0754857
MLH1	713	1	0.00140252	3.55082e-05	0.00778936	683	3	0.00439239	0.000906733	0.0127823	137	1	0.00729927	0.000184784	0.0399968	63	0	0	0	0.0568724	47	0	0	0	0.0754857
MPL	713	0	0	0	0.00516038	683	1	0.00146413	3.70678e-05	0.00813035	137	0	0	0	0.0265669	63	0	0	0	0.0568724	47	0	0	0	0.0754857
MRE11	713	1	0.00140252	3.55082e-05	0.00778936	683	1	0.00146413	3.70678e-05	0.00813035	137	0	0	0	0.0265669	63	1	0.015873	0.000401789	0.0852957	47	1	0.0212766	0.000538532	0.112938
MSH2	713	4	0.0056101	0.00153062	0.0143013	683	1	0.00146413	3.70678e-05	0.00813035	137	1	0.00729927	0.000184784	0.0399968	63	0	0	0	0.0568724	47	0	0	0	0.0754857
MSH6	713	4	0.0056101	0.00153062	0.0143013	683	1	0.00146413	3.70678e-05	0.00813035	137	1	0.00729927	0.000184784	0.0399968	63	1	0.015873	0.000401789	0.0852957	47	1	0.0212766	0.000538532	0.112938
MST1R	713	0	0	0	0.00516038	683	0	0	0	0.00538644	137	1	0.00729927	0.000184784	0.0399968	63	1	0.015873	0.000401789	0.0852957	47	0	0	0	0.0754857
MTOR	713	2	0.00280505	0.000339885	0.0100957	683	1	0.00146413	3.70678e-05	0.00813035	137	0	0	0	0.0265669	63	0	0	0	0.0568724	47	0	0	0	0.0754857
MUTYH	713	9	0.0126227	0.00578772	0.0238261	683	11	0.0161054	0.00806647	0.028634	137	1	0.00729927	0.000184784	0.0399968	63	0	0	0	0.0568724	47	2	0.0425532	0.00519558	0.145405
MYB	713	1	0.00140252	3.55082e-05	0.00778936	683	0	0	0	0.00538644	137	0	0	0	0.0265669	63	0	0	0	0.0568724	47	0	0	0	0.0754857
MYC	713	22	0.0308555	0.0194359	0.0463444	683	35	0.0512445	0.0359497	0.0705511	137	9	0.0656934	0.0304768	0.121043	63	1	0.015873	0.000401789	0.0852957	47	1	0.0212766	0.000538532	0.112938
MYCL	713	0	0	0	0.00516038	683	1	0.00146413	3.70678e-05	0.00813035	137	0	0	0	0.0265669	63	0	0	0	0.0568724	47	0	0	0	0.0754857
MYCN	713	2	0.00280505	0.000339885	0.0100957	683	1	0.00146413	3.70678e-05	0.00813035	137	0	0	0	0.0265669	63	0	0	0	0.0568724	47	0	0	0	0.0754857
MYD88	713	1	0.00140252	3.55082e-05	0.00778936	683	0	0	0	0.00538644	137	0	0	0	0.0265669	63	0	0	0	0.0568724	47	0	0	0	0.0754857
NBN	713	2	0.00280505	0.000339885	0.0100957	683	2	0.00292826	0.000354823	0.0105375	137	1	0.00729927	0.000184784	0.0399968	63	0	0	0	0.0568724	47	1	0.0212766	0.000538532	0.112938
NF1	713	6	0.00841515	0.00309429	0.0182257	683	8	0.011713	0.00507005	0.0229483	137	1	0.00729927	0.000184784	0.0399968	63	1	0.015873	0.000401789	0.0852957	47	0	0	0	0.0754857
NF2	713	17	0.0238429	0.0139493	0.037901	683	7	0.0102489	0.00413024	0.0210021	137	1	0.00729927	0.000184784	0.0399968	63	0	0	0	0.0568724	47	0	0	0	0.0754857
NFE2L2	713	7	0.00981767	0.00395607	0.020123	683	6	0.00878477	0.00323048	0.0190221	137	0	0	0	0.0265669	63	0	0	0	0.0568724	47	2	0.0425532	0.00519558	0.145405
NFKBIA	713	14	0.0196353	0.0107754	0.0327255	683	14	0.0204978	0.0112506	0.0341529	137	3	0.0218978	0.00453882	0.06266	63	0	0	0	0.0568724	47	3	0.0638298	0.0133618	0.175392
NKX2-1	713	18	0.0252454	0.0150291	0.039606	683	19	0.0278184	0.0168298	0.0431021	137	6	0.0437956	0.0162394	0.0928862	63	0	0	0	0.0568724	47	3	0.0638298	0.0133618	0.175392
NOTCH1	713	0	0	0	0.00516038	683	8	0.011713	0.00507005	0.0229483	137	0	0	0	0.0265669	63	0	0	0	0.0568724	47	0	0	0	0.0754857
NOTCH2	713	1	0.00140252	3.55082e-05	0.00778936	683	8	0.011713	0.00507005	0.0229483	137	2	0.0145985	0.00177287	0.0517389	63	0	0	0	0.0568724	47	0	0	0	0.0754857
NOTCH3	713	2	0.00280505	0.000339885	0.0100957	683	4	0.00585652	0.00159794	0.0149266	137	1	0.00729927	0.000184784	0.0399968	63	0	0	0	0.0568724	47	0	0	0	0.0754857
NPM1	713	1	0.00140252	3.55082e-05	0.00778936	683	0	0	0	0.00538644	137	0	0	0	0.0265669	63	0	0	0	0.0568724	47	0	0	0	0.0754857
NRAS	713	2	0.00280505	0.000339885	0.0100957	683	2	0.00292826	0.000354823	0.0105375	137	0	0	0	0.0265669	63	0	0	0	0.0568724	47	0	0	0	0.0754857
NTRK1	713	1	0.00140252	3.55082e-05	0.00778936	683	3	0.00439239	0.000906733	0.0127823	137	0	0	0	0.0265669	63	0	0	0	0.0568724	47	0	0	0	0.0754857
NTRK2	713	0	0	0	0.00516038	683	2	0.00292826	0.000354823	0.0105375	137	0	0	0	0.0265669	63	0	0	0	0.0568724	47	0	0	0	0.0754857
NTRK3	713	2	0.00280505	0.000339885	0.0100957	683	1	0.00146413	3.70678e-05	0.00813035	137	0	0	0	0.0265669	63	0	0	0	0.0568724	47	0	0	0	0.0754857
PALB2	713	4	0.0056101	0.00153062	0.0143013	683	3	0.00439239	0.000906733	0.0127823	137	0	0	0	0.0265669	63	0	0	0	0.0568724	47	0	0	0	0.0754857
PARP1	713	3	0.00420757	0.000868545	0.0122467	683	1	0.00146413	3.70678e-05	0.00813035	137	0	0	0	0.0265669	63	0	0	0	0.0568724	47	0	0	0	0.0754857
PARP2	713	0	0	0	0.00516038	683	0	0	0	0.00538644	137	0	0	0	0.0265669	63	0	0	0	0.0568724	47	0	0	0	0.0754857
PARP3	713	1	0.00140252	3.55082e-05	0.00778936	683	0	0	0	0.00538644	137	0	0	0	0.0265669	63	0	0	0	0.0568724	47	0	0	0	0.0754857
PAX5	713	2	0.00280505	0.000339885	0.0100957	683	1	0.00146413	3.70678e-05	0.00813035	137	0	0	0	0.0265669	63	0	0	0	0.0568724	47	0	0	0	0.0754857
PBRM1	713	3	0.00420757	0.000868545	0.0122467	683	4	0.00585652	0.00159794	0.0149266	137	1	0.00729927	0.000184784	0.0399968	63	1	0.015873	0.000401789	0.0852957	47	0	0	0	0.0754857
PDCD1LG2	713	1	0.00140252	3.55082e-05	0.00778936	683	0	0	0	0.00538644	137	0	0	0	0.0265669	63	0	0	0	0.0568724	47	0	0	0	0.0754857
PDGFRA	713	2	0.00280505	0.000339885	0.0100957	683	1	0.00146413	3.70678e-05	0.00813035	137	0	0	0	0.0265669	63	0	0	0	0.0568724	47	0	0	0	0.0754857
PDGFRB	713	2	0.00280505	0.000339885	0.0100957	683	3	0.00439239	0.000906733	0.0127823	137	1	0.00729927	0.000184784	0.0399968	63	0	0	0	0.0568724	47	0	0	0	0.0754857
PDK1	713	0	0	0	0.00516038	683	0	0	0	0.00538644	137	0	0	0	0.0265669	63	0	0	0	0.0568724	47	0	0	0	0.0754857
PIK3C2B	713	3	0.00420757	0.000868545	0.0122467	683	2	0.00292826	0.000354823	0.0105375	137	0	0	0	0.0265669	63	0	0	0	0.0568724	47	0	0	0	0.0754857
PIK3C2G	713	0	0	0	0.00516038	683	0	0	0	0.00538644	137	0	0	0	0.0265669	63	0	0	0	0.0568724	47	0	0	0	0.0754857
PIK3CA	713	9	0.0126227	0.00578772	0.0238261	683	9	0.0131772	0.00604266	0.0248664	137	2	0.0145985	0.00177287	0.0517389	63	0	0	0	0.0568724	47	1	0.0212766	0.000538532	0.112938
PIK3CB	713	5	0.00701262	0.00228079	0.0162887	683	0	0	0	0.00538644	137	0	0	0	0.0265669	63	0	0	0	0.0568724	47	0	0	0	0.0754857
PIK3R1	713	2	0.00280505	0.000339885	0.0100957	683	2	0.00292826	0.000354823	0.0105375	137	0	0	0	0.0265669	63	0	0	0	0.0568724	47	0	0	0	0.0754857
PMS2	713	0	0	0	0.00516038	683	1	0.00146413	3.70678e-05	0.00813035	137	0	0	0	0.0265669	63	0	0	0	0.0568724	47	0	0	0	0.0754857
POLD1	713	2	0.00280505	0.000339885	0.0100957	683	0	0	0	0.00538644	137	0	0	0	0.0265669	63	0	0	0	0.0568724	47	0	0	0	0.0754857
POLE	713	0	0	0	0.00516038	683	0	0	0	0.00538644	137	0	0	0	0.0265669	63	0	0	0	0.0568724	47	0	0	0	0.0754857
PPARG	713	0	0	0	0.00516038	683	0	0	0	0.00538644	137	0	0	0	0.0265669	63	0	0	0	0.0568724	47	0	0	0	0.0754857
PPP2R1A	713	1	0.00140252	3.55082e-05	0.00778936	683	0	0	0	0.00538644	137	0	0	0	0.0265669	63	0	0	0	0.0568724	47	0	0	0	0.0754857
PRDM1	713	0	0	0	0.00516038	683	0	0	0	0.00538644	137	0	0	0	0.0265669	63	0	0	0	0.0568724	47	0	0	0	0.0754857
PRKAR1A	713	0	0	0	0.00516038	683	2	0.00292826	0.000354823	0.0105375	137	0	0	0	0.0265669	63	0	0	0	0.0568724	47	0	0	0	0.0754857
PRKCI	713	3	0.00420757	0.000868545	0.0122467	683	8	0.011713	0.00507005	0.0229483	137	0	0	0	0.0265669	63	1	0.015873	0.000401789	0.0852957	47	0	0	0	0.0754857
PRKN	713	5	0.00701262	0.00228079	0.0162887	683	1	0.00146413	3.70678e-05	0.00813035	137	1	0.00729927	0.000184784	0.0399968	63	0	0	0	0.0568724	47	0	0	0	0.0754857
PTCH1	713	1	0.00140252	3.55082e-05	0.00778936	683	1	0.00146413	3.70678e-05	0.00813035	137	1	0.00729927	0.000184784	0.0399968	63	0	0	0	0.0568724	47	0	0	0	0.0754857
PTEN	713	8	0.0112202	0.00485619	0.021988	683	15	0.0219619	0.0123428	0.0359645	137	2	0.0145985	0.00177287	0.0517389	63	2	0.031746	0.00386798	0.110019	47	0	0	0	0.0754857
PTPN11	713	1	0.00140252	3.55082e-05	0.00778936	683	0	0	0	0.00538644	137	0	0	0	0.0265669	63	0	0	0	0.0568724	47	0	0	0	0.0754857
QKI	713	0	0	0	0.00516038	683	0	0	0	0.00538644	137	0	0	0	0.0265669	63	0	0	0	0.0568724	47	0	0	0	0.0754857
RAC1	713	0	0	0	0.00516038	683	0	0	0	0.00538644	137	0	0	0	0.0265669	63	0	0	0	0.0568724	47	0	0	0	0.0754857
RAD51	713	1	0.00140252	3.55082e-05	0.00778936	683	1	0.00146413	3.70678e-05	0.00813035	137	0	0	0	0.0265669	63	0	0	0	0.0568724	47	0	0	0	0.0754857
RAD51B	713	0	0	0	0.00516038	683	1	0.00146413	3.70678e-05	0.00813035	137	0	0	0	0.0265669	63	0	0	0	0.0568724	47	0	0	0	0.0754857
RAD51C	713	0	0	0	0.00516038	683	1	0.00146413	3.70678e-05	0.00813035	137	0	0	0	0.0265669	63	0	0	0	0.0568724	47	0	0	0	0.0754857
RAD51D	713	2	0.00280505	0.000339885	0.0100957	683	0	0	0	0.00538644	137	0	0	0	0.0265669	63	0	0	0	0.0568724	47	0	0	0	0.0754857
RAD52	713	0	0	0	0.00516038	683	0	0	0	0.00538644	137	0	0	0	0.0265669	63	0	0	0	0.0568724	47	0	0	0	0.0754857
RAD54L	713	1	0.00140252	3.55082e-05	0.00778936	683	1	0.00146413	3.70678e-05	0.00813035	137	0	0	0	0.0265669	63	0	0	0	0.0568724	47	0	0	0	0.0754857
RAF1	713	2	0.00280505	0.000339885	0.0100957	683	2	0.00292826	0.000354823	0.0105375	137	1	0.00729927	0.000184784	0.0399968	63	0	0	0	0.0568724	47	0	0	0	0.0754857
RARA	713	1	0.00140252	3.55082e-05	0.00778936	683	1	0.00146413	3.70678e-05	0.00813035	137	0	0	0	0.0265669	63	0	0	0	0.0568724	47	0	0	0	0.0754857
RB1	713	14	0.0196353	0.0107754	0.0327255	683	6	0.00878477	0.00323048	0.0190221	137	2	0.0145985	0.00177287	0.0517389	63	2	0.031746	0.00386798	0.110019	47	1	0.0212766	0.000538532	0.112938
RBM10	713	3	0.00420757	0.000868545	0.0122467	683	3	0.00439239	0.000906733	0.0127823	137	0	0	0	0.0265669	63	0	0	0	0.0568724	47	0	0	0	0.0754857
REL	713	2	0.00280505	0.000339885	0.0100957	683	3	0.00439239	0.000906733	0.0127823	137	0	0	0	0.0265669	63	0	0	0	0.0568724	47	0	0	0	0.0754857
RET	713	0	0	0	0.00516038	683	1	0.00146413	3.70678e-05	0.00813035	137	0	0	0	0.0265669	63	1	0.015873	0.000401789	0.0852957	47	0	0	0	0.0754857
RICTOR	713	13	0.0182328	0.00974303	0.0309769	683	14	0.0204978	0.0112506	0.0341529	137	6	0.0437956	0.0162394	0.0928862	63	1	0.015873	0.000401789	0.0852957	47	2	0.0425532	0.00519558	0.145405
RNF43	713	4	0.0056101	0.00153062	0.0143013	683	1	0.00146413	3.70678e-05	0.00813035	137	0	0	0	0.0265669	63	0	0	0	0.0568724	47	0	0	0	0.0754857
ROS1	713	1	0.00140252	3.55082e-05	0.00778936	683	0	0	0	0.00538644	137	0	0	0	0.0265669	63	0	0	0	0.0568724	47	0	0	0	0.0754857
RPTOR	713	0	0	0	0.00516038	683	3	0.00439239	0.000906733	0.0127823	137	0	0	0	0.0265669	63	0	0	0	0.0568724	47	0	0	0	0.0754857
RSPO2	713	0	0	0	0.00516038	683	0	0	0	0.00538644	137	0	0	0	0.0265669	63	0	0	0	0.0568724	47	0	0	0	0.0754857
SDHA	713	1	0.00140252	3.55082e-05	0.00778936	683	2	0.00292826	0.000354823	0.0105375	137	0	0	0	0.0265669	63	0	0	0	0.0568724	47	0	0	0	0.0754857
SDHB	713	0	0	0	0.00516038	683	0	0	0	0.00538644	137	0	0	0	0.0265669	63	0	0	0	0.0568724	47	0	0	0	0.0754857
SDHC	713	0	0	0	0.00516038	683	0	0	0	0.00538644	137	0	0	0	0.0265669	63	0	0	0	0.0568724	47	0	0	0	0.0754857
SDHD	713	0	0	0	0.00516038	683	0	0	0	0.00538644	137	0	0	0	0.0265669	63	0	0	0	0.0568724	47	0	0	0	0.0754857
SETD2	713	44	0.0617111	0.0451938	0.0819619	683	58	0.0849195	0.0651127	0.108396	137	18	0.131387	0.0797638	0.199679	63	8	0.126984	0.0564513	0.234966	47	5	0.106383	0.0354563	0.231048
SF3B1	713	5	0.00701262	0.00228079	0.0162887	683	5	0.00732064	0.00238114	0.0170007	137	0	0	0	0.0265669	63	0	0	0	0.0568724	47	0	0	0	0.0754857
SMAD2	713	1	0.00140252	3.55082e-05	0.00778936	683	1	0.00146413	3.70678e-05	0.00813035	137	2	0.0145985	0.00177287	0.0517389	63	1	0.015873	0.000401789	0.0852957	47	0	0	0	0.0754857
SMAD4	713	26	0.0364656	0.0239563	0.052976	683	20	0.0292826	0.0179764	0.0448635	137	3	0.0218978	0.00453882	0.06266	63	0	0	0	0.0568724	47	1	0.0212766	0.000538532	0.112938
SMARCA4	713	13	0.0182328	0.00974303	0.0309769	683	7	0.0102489	0.00413024	0.0210021	137	0	0	0	0.0265669	63	1	0.015873	0.000401789	0.0852957	47	2	0.0425532	0.00519558	0.145405
SMARCB1	713	2	0.00280505	0.000339885	0.0100957	683	2	0.00292826	0.000354823	0.0105375	137	1	0.00729927	0.000184784	0.0399968	63	0	0	0	0.0568724	47	0	0	0	0.0754857
SMO	713	0	0	0	0.00516038	683	0	0	0	0.00538644	137	0	0	0	0.0265669	63	0	0	0	0.0568724	47	0	0	0	0.0754857
SNCAIP	713	0	0	0	0.00516038	683	0	0	0	0.00538644	137	1	0.00729927	0.000184784	0.0399968	63	0	0	0	0.0568724	47	0	0	0	0.0754857
SOCS1	713	0	0	0	0.00516038	683	0	0	0	0.00538644	137	0	0	0	0.0265669	63	0	0	0	0.0568724	47	0	0	0	0.0754857
SOX2	713	1	0.00140252	3.55082e-05	0.00778936	683	0	0	0	0.00538644	137	0	0	0	0.0265669	63	0	0	0	0.0568724	47	0	0	0	0.0754857
SOX9	713	1	0.00140252	3.55082e-05	0.00778936	683	1	0.00146413	3.70678e-05	0.00813035	137	1	0.00729927	0.000184784	0.0399968	63	0	0	0	0.0568724	47	0	0	0	0.0754857
SPEN	713	3	0.00420757	0.000868545	0.0122467	683	3	0.00439239	0.000906733	0.0127823	137	0	0	0	0.0265669	63	0	0	0	0.0568724	47	0	0	0	0.0754857
SPOP	713	5	0.00701262	0.00228079	0.0162887	683	2	0.00292826	0.000354823	0.0105375	137	0	0	0	0.0265669	63	0	0	0	0.0568724	47	0	0	0	0.0754857
SRC	713	1	0.00140252	3.55082e-05	0.00778936	683	1	0.00146413	3.70678e-05	0.00813035	137	2	0.0145985	0.00177287	0.0517389	63	0	0	0	0.0568724	47	0	0	0	0.0754857
STAG2	713	5	0.00701262	0.00228079	0.0162887	683	2	0.00292826	0.000354823	0.0105375	137	1	0.00729927	0.000184784	0.0399968	63	0	0	0	0.0568724	47	0	0	0	0.0754857
STAT3	713	2	0.00280505	0.000339885	0.0100957	683	1	0.00146413	3.70678e-05	0.00813035	137	0	0	0	0.0265669	63	0	0	0	0.0568724	47	0	0	0	0.0754857
STK11	713	10	0.0140252	0.00674559	0.0256413	683	4	0.00585652	0.00159794	0.0149266	137	0	0	0	0.0265669	63	0	0	0	0.0568724	47	0	0	0	0.0754857
SUFU	713	0	0	0	0.00516038	683	1	0.00146413	3.70678e-05	0.00813035	137	0	0	0	0.0265669	63	0	0	0	0.0568724	47	0	0	0	0.0754857
SYK	713	0	0	0	0.00516038	683	0	0	0	0.00538644	137	0	0	0	0.0265669	63	0	0	0	0.0568724	47	0	0	0	0.0754857
TBX3	713	0	0	0	0.00516038	683	0	0	0	0.00538644	137	0	0	0	0.0265669	63	1	0.015873	0.000401789	0.0852957	47	0	0	0	0.0754857
TEK	713	0	0	0	0.00516038	683	0	0	0	0.00538644	137	0	0	0	0.0265669	63	0	0	0	0.0568724	47	0	0	0	0.0754857
TENT5C	713	0	0	0	0.00516038	683	0	0	0	0.00538644	137	0	0	0	0.0265669	63	0	0	0	0.0568724	47	0	0	0	0.0754857
TERC	713	5	0.00701262	0.00228079	0.0162887	683	11	0.0161054	0.00806647	0.028634	137	1	0.00729927	0.000184784	0.0399968	63	1	0.015873	0.000401789	0.0852957	47	0	0	0	0.0754857
TERT	713	9	0.0126227	0.00578772	0.0238261	683	6	0.00878477	0.00323048	0.0190221	137	0	0	0	0.0265669	63	0	0	0	0.0568724	47	2	0.0425532	0.00519558	0.145405
TET2	713	15	0.0210379	0.0118214	0.0344617	683	12	0.0175695	0.00911056	0.0304892	137	1	0.00729927	0.000184784	0.0399968	63	0	0	0	0.0568724	47	0	0	0	0.0754857
TGFBR2	713	2	0.00280505	0.000339885	0.0100957	683	0	0	0	0.00538644	137	0	0	0	0.0265669	63	0	0	0	0.0568724	47	1	0.0212766	0.000538532	0.112938
TIPARP	713	0	0	0	0.00516038	683	2	0.00292826	0.000354823	0.0105375	137	0	0	0	0.0265669	63	0	0	0	0.0568724	47	0	0	0	0.0754857
TMPRSS2	713	0	0	0	0.00516038	683	0	0	0	0.00538644	137	0	0	0	0.0265669	63	0	0	0	0.0568724	47	0	0	0	0.0754857
TNFAIP3	713	0	0	0	0.00516038	683	0	0	0	0.00538644	137	0	0	0	0.0265669	63	0	0	0	0.0568724	47	0	0	0	0.0754857
TNFRSF14	713	2	0.00280505	0.000339885	0.0100957	683	1	0.00146413	3.70678e-05	0.00813035	137	0	0	0	0.0265669	63	0	0	0	0.0568724	47	0	0	0	0.0754857
TP53	713	246	0.345021	0.31013	0.381201	683	224	0.327965	0.292833	0.364592	137	44	0.321168	0.244004	0.406258	63	20	0.31746	0.205849	0.446888	47	15	0.319149	0.190861	0.471181
TSC1	713	1	0.00140252	3.55082e-05	0.00778936	683	2	0.00292826	0.000354823	0.0105375	137	0	0	0	0.0265669	63	0	0	0	0.0568724	47	0	0	0	0.0754857
TSC2	713	5	0.00701262	0.00228079	0.0162887	683	4	0.00585652	0.00159794	0.0149266	137	1	0.00729927	0.000184784	0.0399968	63	0	0	0	0.0568724	47	0	0	0	0.0754857
TYRO3	713	0	0	0	0.00516038	683	0	0	0	0.00538644	137	0	0	0	0.0265669	63	0	0	0	0.0568724	47	0	0	0	0.0754857
U2AF1	713	15	0.0210379	0.0118214	0.0344617	683	8	0.011713	0.00507005	0.0229483	137	6	0.0437956	0.0162394	0.0928862	63	2	0.031746	0.00386798	0.110019	47	2	0.0425532	0.00519558	0.145405
VEGFA	713	3	0.00420757	0.000868545	0.0122467	683	0	0	0	0.00538644	137	1	0.00729927	0.000184784	0.0399968	63	0	0	0	0.0568724	47	0	0	0	0.0754857
VHL	713	2	0.00280505	0.000339885	0.0100957	683	0	0	0	0.00538644	137	2	0.0145985	0.00177287	0.0517389	63	0	0	0	0.0568724	47	0	0	0	0.0754857
WT1	713	2	0.00280505	0.000339885	0.0100957	683	1	0.00146413	3.70678e-05	0.00813035	137	0	0	0	0.0265669	63	0	0	0	0.0568724	47	0	0	0	0.0754857
XPO1	713	0	0	0	0.00516038	683	1	0.00146413	3.70678e-05	0.00813035	137	0	0	0	0.0265669	63	0	0	0	0.0568724	47	0	0	0	0.0754857
XRCC2	713	2	0.00280505	0.000339885	0.0100957	683	0	0	0	0.00538644	137	0	0	0	0.0265669	63	0	0	0	0.0568724	47	0	0	0	0.0754857
ZNF217	713	9	0.0126227	0.00578772	0.0238261	683	8	0.011713	0.00507005	0.0229483	137	3	0.0218978	0.00453882	0.06266	63	0	0	0	0.0568724	47	1	0.0212766	0.000538532	0.112938
ZNF703	713	4	0.0056101	0.00153062	0.0143013	683	1	0.00146413	3.70678e-05	0.00813035	137	0	0	0	0.0265669	63	0	0	0	0.0568724	47	0	0	0	0.0754857
