## Supplementary Table 7 for "EML4-ALK variant-specific genetic interactions shape lung tumorigenesis"

### Sheet: Sheet1
Supplementary Table 7: Patterns of gene alteration by EML4-ALK fusion variant
Odds ratios (OR) and P-values from two-sided Fisher's exact tests comparing the occurrence of alterations in samples with EML4-ALK V1 relative to samples with EML4-ALK V3 for genes with at least 10 alterations across both cohorts
False discovery rate (FDR) adjustment applied using Benjamini–Hochberg method
	Samples with EML4-ALK V1			Samples with EML4-ALK V3			Statistical comparison
Gene	Total samples	Altered samples	Prevalence	Total samples	Altered samples	Prevalence	OR	P-value	FDR-adjusted P-value																	0
ARID1A	683	13	0.0190337	713	25	0.0350631	0.53397	0.0715699	0.592268																	0
CDK4	683	13	0.0190337	713	5	0.00701262	2.74746	0.0574019	0.592268																	0
CTNNB1	683	4	0.00585652	713	11	0.0154278	0.375954	0.117769	0.592268																	0
DNMT3A	683	23	0.033675	713	36	0.0504909	0.655345	0.142961	0.592268																	0
FGF4	683	10	0.0146413	713	4	0.0056101	2.63373	0.109976	0.592268																	0
KDM5C	683	9	0.0131772	713	3	0.00420757	3.16024	0.0849123	0.592268																	0
MDM2	683	33	0.0483163	713	20	0.0280505	1.75915	0.050616	0.592268																	0
MYC	683	35	0.0512445	713	22	0.0308555	1.69648	0.0587726	0.592268																	0
NF2	683	7	0.0102489	713	17	0.0238429	0.423947	0.0631098	0.592268																	0
PRKCI	683	8	0.011713	713	3	0.00420757	2.80494	0.136812	0.592268																	0
PTEN	683	15	0.0219619	713	8	0.0112202	1.97885	0.141608	0.592268																	0
RB1	683	6	0.00878477	713	14	0.0196353	0.442498	0.114396	0.592268																	0
SETD2	683	58	0.0849195	713	44	0.0617111	1.41098	0.100553	0.592268																	0
TERC	683	11	0.0161054	713	5	0.00701262	2.31786	0.134082	0.592268																	0
FGF10	683	6	0.00878477	713	13	0.0182328	0.477218	0.166042	0.642028																	0
STK11	683	4	0.00585652	713	10	0.0140252	0.414138	0.178788	0.648107																	0
FGF3	683	10	0.0146413	713	5	0.00701262	2.10401	0.1994	0.672486																	0
U2AF1	683	8	0.011713	713	15	0.0210379	0.551506	0.208703	0.672486																	0
BRAF	683	3	0.00439239	713	8	0.0112202	0.388787	0.225906	0.689609																	0
EP300	683	10	0.0146413	713	17	0.0238429	0.608338	0.246161	0.713866																	0
SMARCA4	683	7	0.0102489	713	13	0.0182328	0.557579	0.261955	0.723494																	0
CCND1	683	10	0.0146413	713	6	0.00841515	1.75087	0.320781	0.760332																	0
CCND3	683	5	0.00732064	713	10	0.0140252	0.518437	0.300826	0.760332																	0
EGFR	683	3	0.00439239	713	7	0.00981767	0.444958	0.343124	0.760332																	0
ERBB4	683	7	0.0102489	713	4	0.0056101	1.83543	0.376628	0.760332																	0
FGF19	683	10	0.0146413	713	6	0.00841515	1.75087	0.320781	0.760332																	0
KRAS	683	12	0.0175695	713	8	0.0112202	1.57601	0.371701	0.760332																	0
MAP2K4	683	8	0.011713	713	13	0.0182328	0.638177	0.382029	0.760332																	0
MCL1	683	3	0.00439239	713	7	0.00981767	0.444958	0.343124	0.760332																	0
MET	683	13	0.0190337	713	9	0.0126227	1.51774	0.393275	0.760332																	0
KEAP1	683	6	0.00878477	713	10	0.0140252	0.623043	0.453567	0.848609																	0
CHEK2	683	7	0.0102489	713	11	0.0154278	0.660839	0.479665	0.869393																	0
BRCA2	683	8	0.011713	713	6	0.00841515	1.39654	0.598675	0.902035																	0
GNAS	683	12	0.0175695	713	16	0.0224404	0.779061	0.57021	0.902035																	0
HGF	683	14	0.0204978	713	11	0.0154278	1.33551	0.547264	0.902035																	0
NF1	683	8	0.011713	713	6	0.00841515	1.39654	0.598675	0.902035																	0
SMAD4	683	20	0.0292826	713	26	0.0364656	0.797076	0.549048	0.902035																	0
TERT	683	6	0.00878477	713	9	0.0126227	0.693255	0.60654	0.902035																	0
TP53	683	224	0.327965	713	246	0.345021	0.92644	0.533226	0.902035																	0
ARFRP1	683	17	0.0248902	713	21	0.029453	0.841127	0.625436	0.905713																	0
CREBBP	683	8	0.011713	713	11	0.0154278	0.756364	0.646801	0.905713																	0
MUTYH	683	11	0.0161054	713	9	0.0126227	1.28042	0.655861	0.905713																	0
ATM	683	11	0.0161054	713	14	0.0196353	0.817283	0.689096	0.922891																	0
TET2	683	12	0.0175695	713	15	0.0210379	0.832191	0.700124	0.922891																	0
ACVR1B	683	5	0.00732064	713	6	0.00841515	0.868977	1	1																	0
AURKA	683	6	0.00878477	713	8	0.0112202	0.781019	0.790155	1																	0
BRCA1	683	6	0.00878477	713	7	0.00981767	0.893859	1	1																	0
CDKN2A	683	257	0.376281	713	267	0.374474	1.00774	0.95595	1																	0
CDKN2B	683	214	0.313324	713	219	0.307153	1.02926	0.817087	1																	0
EMSY	683	5	0.00732064	713	5	0.00701262	1.04425	1	1																	0
KMT2D	683	7	0.0102489	713	8	0.0112202	0.912537	1	1																	0
NFE2L2	683	6	0.00878477	713	7	0.00981767	0.893859	1	1																	0
NFKBIA	683	14	0.0204978	713	14	0.0196353	1.04484	1	1																	0
NKX2-1	683	19	0.0278184	713	18	0.0252454	1.10484	0.867981	1																	0
PIK3CA	683	9	0.0131772	713	9	0.0126227	1.04451	1	1																	0
RICTOR	683	14	0.0204978	713	13	0.0182328	1.12683	0.846779	1																	0
SF3B1	683	5	0.00732064	713	5	0.00701262	1.04425	1	1																	0
ZNF217	683	8	0.011713	713	9	0.0126227	0.927078	1	1
